# Concerted neuron-astrocyte gene expression declines in aging and schizophrenia

**DOI:** 10.1101/2024.01.07.574148

**Authors:** Emi Ling, James Nemesh, Melissa Goldman, Nolan Kamitaki, Nora Reed, Robert E. Handsaker, Giulio Genovese, Jonathan S. Vogelgsang, Sherif Gerges, Seva Kashin, Sulagna Ghosh, John M. Esposito, Kiely French, Daniel Meyer, Alyssa Lutservitz, Christopher D. Mullally, Alec Wysoker, Liv Spina, Anna Neumann, Marina Hogan, Kiku Ichihara, Sabina Berretta, Steven A. McCarroll

## Abstract

Human brains vary across people and over time; such variation is not yet understood in cellular terms. Here we describe a striking relationship between people’s cortical neurons and cortical astrocytes. We used single-nucleus RNA-seq to analyze the prefrontal cortex of 191 human donors ages 22-97 years, including healthy individuals and persons with schizophrenia. Latent-factor analysis of these data revealed that in persons whose cortical neurons more strongly expressed genes for synaptic components, cortical astrocytes more strongly expressed distinct genes with synaptic functions and genes for synthesizing cholesterol, an astrocyte-supplied component of synaptic membranes. We call this relationship the Synaptic Neuron-and-Astrocyte Program (SNAP). In schizophrenia and aging – two conditions that involve declines in cognitive flexibility and plasticity ^1,2^ – cells had divested from SNAP: astrocytes, glutamatergic (excitatory) neurons, and GABAergic (inhibitory) neurons all reduced SNAP expression to corresponding degrees. The distinct astrocytic and neuronal components of SNAP both involved genes in which genetic risk factors for schizophrenia were strongly concentrated. SNAP, which varies quantitatively even among healthy persons of similar age, may underlie many aspects of normal human interindividual differences and be an important point of convergence for multiple kinds of pathophysiology.
