## Supplementary Table 1 for "Concerted neuron-astrocyte gene expression declines in aging and schizophrenia"

### Sheet: Sheet1
Donor	Sex	Age	PMI	Schizophrenia	Batch 1	Batch 2	Batch 3	Batch 4	Batch 5	Batch 6	Batch 7	Batch 8	Batch 9	Batch 10	Batch 11
1	Female	75	18.23	Affected	0	0	0	0	1	0	0	0	0	0	0
2	Male	63	26.16	Affected	0	0	0	0	0	1	0	0	0	0	0
3	Male	66	20.85	Unaffected	0	0	0	0	0	1	0	0	0	0	0
4	Female	73	32	Affected	0	0	0	0	0	0	1	0	0	0	0
5	Male	72	18.85	Unaffected	0	0	0	0	0	1	0	0	0	0	0
6	Male	67	18.58	Affected	0	0	0	0	0	0	0	0	0	1	0
7	Male	56	18.51	Unaffected	1	0	0	0	0	0	0	0	0	0	0
8	Female	82	15.7	Unaffected	0	1	0	0	0	0	0	0	0	0	0
9	Female	83	9.33	Affected	0	0	1	0	0	0	0	0	0	0	0
10	Male	83	25.15	Unaffected	0	0	0	0	0	0	0	0	0	1	0
11	Male	52	28.98	Affected	0	0	0	0	0	0	0	0	1	0	0
12	Male	51	29.31	Unaffected	0	0	0	0	0	0	0	0	1	0	0
13	Male	50	17.08	Affected	0	0	0	0	0	0	0	0	1	0	0
14	Male	53	24.33	Unaffected	0	0	0	0	0	0	0	0	1	0	0
15	Male	59	41.83	Affected	0	0	0	0	0	0	0	0	1	0	0
16	Female	75	NA	Affected	0	1	0	0	0	0	0	0	0	0	0
17	Female	78	23.38	Unaffected	0	1	0	0	0	0	0	0	0	0	0
18	Male	56	21.33	Unaffected	0	0	0	0	0	0	0	0	1	0	0
19	Male	54	19.9	Unaffected	1	0	0	0	0	0	0	0	0	0	0
20	Female	71	20.5	Unaffected	0	0	0	0	0	0	0	0	0	1	0
21	Female	87	23.33	Affected	0	0	0	0	1	0	0	0	0	0	0
22	Male	54	12	Affected	0	1	0	1	1	0	0	0	0	0	0
23	Female	64	19.75	Affected	0	0	0	1	0	0	0	0	0	0	0
24	Female	93	17.41	Affected	0	0	0	0	1	0	0	0	0	0	0
25	Male	44	8.5	Affected	1	0	0	0	0	0	0	0	0	0	0
26	Male	55	17.8	Unaffected	1	0	0	0	0	0	0	0	0	0	0
27	Male	62	35.58	Affected	0	0	0	0	0	0	0	0	1	0	0
28	Male	63	19.22	Unaffected	0	0	0	0	0	1	0	0	0	0	0
29	Male	71	23.5	Unaffected	0	0	0	0	0	1	0	0	0	0	0
30	Male	52	19.55	Unaffected	0	0	0	0	0	0	1	0	0	0	0
31	Male	72	21.76	Unaffected	0	0	1	0	0	0	0	0	0	0	0
32	Male	66	22.5	Unaffected	0	0	0	1	0	0	0	0	0	0	0
33	Female	52	16.12	Affected	0	1	0	0	0	0	0	0	0	0	0
34	Female	85	30.6	Unaffected	0	0	0	0	0	0	0	0	0	1	0
35	Female	69	24.38	Affected	0	0	0	0	0	0	1	0	0	0	0
36	Male	56	21.83	Affected	0	0	0	0	0	0	0	0	1	0	0
37	Female	47	31.85	Affected	0	0	0	0	0	0	1	0	0	0	0
38	Male	32	38.43	Affected	0	0	0	0	0	0	0	1	0	0	0
39	Female	69	32.58	Affected	0	0	0	0	0	0	1	0	0	0	0
40	Male	58	33	Affected	0	0	0	0	0	0	1	0	0	0	0
41	Male	74	22.5	Unaffected	0	0	0	0	0	0	0	0	0	1	0
42	Male	66	28.16	Affected	0	0	0	0	0	0	1	0	0	0	0
43	Female	66	23.2	Unaffected	0	0	0	0	0	1	0	0	0	0	0
44	Male	52	46.25	Affected	0	0	0	0	0	0	0	0	1	0	0
45	Female	61	24.92	Unaffected	0	0	0	0	0	0	0	0	1	0	0
46	Female	68	27.8	Affected	0	0	0	1	0	0	0	0	0	0	0
47	Female	61	11	Affected	0	0	1	0	0	0	0	1	0	0	0
48	Female	93	6.92	Affected	0	0	0	0	0	0	0	0	1	0	0
49	Male	44	23.26	Unaffected	0	0	0	0	0	0	0	0	0	0	1
50	Male	52	22.56	Unaffected	0	0	0	0	0	0	0	0	1	0	0
51	Male	62	21.41	Unaffected	0	0	0	1	0	0	0	0	0	0	0
52	Male	62	20.18	Affected	0	0	0	0	0	1	0	0	0	0	0
53	Male	42	10.33	Affected	0	0	0	0	0	0	0	0	0	0	1
54	Female	78	35.17	Unaffected	0	0	0	0	0	0	1	0	0	0	0
55	Male	22	21.4	Affected	1	0	0	0	0	0	0	0	0	0	0
56	Female	81	17.42	Unaffected	0	0	0	0	0	0	0	0	0	0	1
57	Female	63	23.58	Unaffected	0	0	0	0	0	0	1	0	0	0	0
58	Female	70	36.52	Affected	0	0	0	0	0	0	1	0	0	0	0
59	Female	47	25.83	Unaffected	0	0	0	0	0	0	0	0	0	0	1
60	Male	53	23.57	Unaffected	0	0	0	0	0	0	1	0	0	0	0
61	Female	61	27.42	Affected	0	0	0	0	0	0	0	0	1	0	0
62	Male	33	30.58	Affected	0	0	0	0	0	0	1	0	0	0	0
63	Male	73	20.42	Affected	0	0	0	0	1	0	0	0	0	0	0
64	Female	74	16.58	Unaffected	0	0	0	0	0	0	0	0	0	0	1
65	Male	66	17.83	Unaffected	0	0	0	0	1	0	0	0	0	0	0
66	Female	77	23.25	Unaffected	0	1	0	0	0	0	0	0	0	0	0
67	Male	77	14.55	Unaffected	0	0	0	0	0	1	0	0	0	0	0
68	Male	33	19.2	Unaffected	0	0	0	0	0	0	0	0	0	1	0
69	Male	63	22.43	Affected	0	0	0	0	0	1	0	0	0	0	0
70	Male	38	28.83	Unaffected	0	0	0	0	0	0	0	0	0	0	1
71	Male	63	22.35	Affected	0	0	0	0	0	0	0	0	0	0	1
72	Female	75	26.5	Affected	0	0	0	0	0	1	0	0	0	0	0
73	Female	76	8.08	Unaffected	0	0	0	0	0	0	1	0	0	0	0
74	Male	47	26.83	Unaffected	0	0	0	0	0	0	0	0	0	1	0
75	Female	80	15.67	Affected	0	0	0	1	0	0	0	0	0	0	0
76	Female	53	34.5	Unaffected	0	0	0	0	0	0	0	1	0	0	0
77	Male	77	25.33	Affected	0	0	0	1	0	0	0	0	0	0	0
78	Male	64	20.75	Unaffected	0	0	0	0	0	1	0	0	0	0	0
79	Male	72	24.87	Unaffected	0	0	0	1	0	0	0	0	0	0	0
80	Female	77	20.61	Unaffected	0	1	0	0	0	0	0	0	0	0	0
81	Male	54	NA	Unaffected	0	1	0	0	0	1	0	0	0	0	0
82	Female	58	20.9	Affected	0	1	0	0	0	0	0	0	0	0	0
83	Male	65	17.6	Unaffected	0	1	0	0	0	0	0	0	0	0	0
84	Male	60	22.17	Affected	0	0	1	0	0	0	0	0	0	0	0
85	Female	51	30.62	Unaffected	0	0	0	0	0	0	0	0	0	1	0
86	Female	69	23.33	Unaffected	0	0	0	0	0	1	0	0	0	0	0
87	Male	83	43.5	Affected	0	0	0	0	0	0	0	0	0	1	0
88	Male	67	23.52	Unaffected	1	1	0	0	0	0	0	0	0	0	0
89	Male	22	38.61	Affected	0	0	0	0	0	0	0	1	0	0	0
90	Male	64	24.62	Unaffected	1	1	1	1	0	0	0	0	0	0	0
91	Male	65	20.92	Unaffected	0	0	1	0	0	0	0	0	0	0	0
92	Male	58	26.3	Unaffected	0	0	0	0	0	0	1	0	0	0	0
93	Male	47	17.75	Affected	0	0	0	0	0	0	0	0	0	0	1
94	Male	62	6.1	Affected	0	0	0	0	0	0	1	0	0	0	0
95	Male	68	30.77	Unaffected	0	0	0	0	0	0	1	0	0	0	0
96	Male	73	18.02	Unaffected	0	0	1	0	0	0	0	0	0	0	0
97	Male	48	24.32	Unaffected	0	0	0	0	0	0	0	0	0	0	1
98	Male	73	24	Unaffected	0	0	0	1	0	0	0	0	0	0	0
99	Male	76	23.92	Unaffected	0	0	0	1	0	0	0	0	0	0	0
100	Female	81	26.18	Unaffected	0	0	0	0	0	0	1	0	0	0	0
101	Male	68	32.13	Unaffected	0	0	0	0	0	0	0	0	0	1	0
102	Male	56	20.08	Affected	1	1	0	0	0	0	0	0	0	0	0
103	Female	65	30.33	Affected	0	0	0	0	0	0	0	0	1	0	0
104	Male	58	29.08	Unaffected	0	0	0	0	0	0	0	0	1	0	0
105	Male	88	16.32	Unaffected	0	0	0	1	0	0	0	0	0	0	0
106	Male	68	16.83	Unaffected	0	1	0	0	0	0	0	0	0	0	0
107	Male	71	20.5	Affected	0	0	1	0	0	0	0	0	0	0	0
108	Female	97	NA	Affected	0	0	0	0	0	1	0	0	0	0	0
109	Female	87	21.25	Affected	0	0	0	0	0	1	0	0	0	0	0
110	Female	86	23.78	Unaffected	0	0	1	0	0	0	0	0	0	0	0
111	Female	88	13.33	Affected	0	0	0	0	0	0	0	1	0	0	0
112	Male	25	17.09	Affected	1	0	0	0	0	0	0	0	0	0	0
113	Male	67	23.12	Unaffected	0	0	0	1	0	0	0	0	0	0	0
114	Male	56	24.53	Affected	0	0	0	0	0	0	0	0	0	1	0
115	Male	49	8.17	Affected	1	1	1	0	0	0	0	0	0	0	0
116	Female	48	29.92	Affected	0	0	0	0	0	0	0	1	0	0	0
117	Male	58	NA	Affected	0	1	0	0	1	0	0	0	0	0	0
118	Female	62	23.5	Unaffected	0	0	0	0	0	0	0	0	1	0	0
119	Female	62	10.75	Affected	0	0	0	0	0	1	0	0	0	0	0
120	Male	68	21.43	Affected	0	0	0	0	0	1	0	0	0	0	0
121	Male	60	33.58	Affected	0	0	0	0	0	0	1	0	0	0	0
122	Male	67	24.17	Affected	0	0	1	0	0	0	0	0	0	0	0
123	Male	60	27.82	Unaffected	0	0	0	0	0	0	0	1	0	0	0
124	Female	66	17.83	Affected	0	0	0	1	0	0	0	0	0	0	0
125	Male	50	33	Affected	1	0	0	0	0	0	0	0	0	0	0
126	Male	86	25.28	Unaffected	0	0	0	0	1	0	0	0	0	0	0
127	Male	53	24.17	Unaffected	1	0	0	0	0	0	0	0	0	0	0
128	Female	68	19.45	Affected	0	0	1	0	0	0	0	0	0	0	0
129	Male	66	21.75	Affected	0	0	0	0	1	0	0	0	0	0	0
130	Male	46	24.15	Affected	0	0	0	0	0	0	0	1	0	0	0
131	Male	47	23.66	Affected	0	0	0	0	0	0	0	0	0	1	0
132	Male	80	18.3	Unaffected	0	0	0	0	1	0	0	0	0	0	0
133	Male	54	25	Unaffected	0	0	0	0	0	0	0	0	0	1	0
134	Female	93	12.3	Unaffected	0	0	0	0	0	0	0	1	0	0	0
135	Female	60	17.13	Affected	0	0	0	0	0	0	0	1	0	0	0
136	Female	84	22.65	Unaffected	0	0	1	0	0	0	0	0	0	0	0
137	Female	65	18.58	Affected	0	0	0	0	1	0	0	0	0	0	0
138	Female	62	21	Affected	0	0	0	0	0	0	0	0	1	0	0
139	Female	70	NA	Affected	0	0	0	0	0	1	0	0	0	0	0
140	Male	55	24.83	Unaffected	1	0	0	0	1	0	0	0	0	0	0
141	Female	58	26.6	Unaffected	0	0	0	0	0	0	0	1	0	0	0
142	Male	65	18.57	Unaffected	0	0	0	0	1	0	0	0	0	0	0
143	Female	58	35.06	Unaffected	0	0	0	0	0	0	1	0	0	0	0
144	Male	61	22.75	Unaffected	0	0	0	0	1	0	0	0	0	0	0
145	Male	53	26.42	Unaffected	1	0	0	0	0	0	0	0	0	0	0
146	Female	67	23	Unaffected	0	0	0	0	0	0	0	0	1	0	0
147	Male	57	14.98	Affected	0	0	0	0	0	0	0	0	0	0	1
148	Male	79	22.93	Unaffected	0	0	0	0	0	1	0	0	0	0	0
149	Male	41	30.4	Unaffected	0	0	0	0	0	0	0	1	0	0	0
150	Male	74	18.58	Unaffected	0	0	0	1	0	0	0	0	0	0	0
151	Male	73	20.88	Unaffected	0	0	1	0	0	0	0	0	0	0	0
152	Male	60	30.27	Unaffected	0	0	0	0	0	0	0	0	1	0	0
153	Male	76	24.16	Unaffected	0	0	0	0	1	0	0	0	0	0	0
154	Male	46	20.9	Affected	1	1	0	0	0	0	0	0	0	0	0
155	Female	74	28.58	Affected	0	0	0	0	0	0	0	0	0	1	0
156	Female	70	17.18	Unaffected	0	1	0	0	0	0	0	0	0	0	0
157	Female	76	27.66	Affected	0	0	1	0	0	0	0	0	0	0	0
158	Female	42	20.34	Unaffected	0	0	0	0	0	0	0	1	0	0	0
159	Male	75	19.03	Affected	0	0	0	0	0	0	0	0	0	1	0
160	Male	42	28	Affected	0	0	0	0	0	0	0	0	0	0	1
161	Female	85	23.2	Unaffected	0	0	1	0	0	0	0	0	0	0	0
162	Male	43	14.68	Unaffected	0	0	0	0	0	0	0	1	0	0	0
163	Male	57	35.52	Unaffected	0	0	0	0	0	0	1	0	0	0	0
164	Female	54	25	Affected	0	1	1	1	0	0	0	0	0	0	0
165	Female	90	12.66	Unaffected	0	0	0	0	0	0	0	0	0	1	0
166	Female	65	27.17	Unaffected	0	0	0	0	0	0	0	1	0	0	0
167	Male	42	27.1	Affected	0	0	0	0	0	0	0	0	0	0	1
168	Male	68	26.52	Unaffected	1	0	1	1	1	0	0	0	0	0	0
169	Female	85	15.67	Affected	0	0	0	0	0	0	0	0	0	1	0
170	Male	29	28.13	Affected	0	0	0	0	0	0	0	0	0	1	0
171	Female	40	18.4	Affected	0	0	0	0	0	0	0	1	0	0	0
172	Female	56	10.5	Affected	0	1	0	0	0	0	0	0	0	0	0
173	Male	69	15.95	Affected	0	0	0	0	1	0	0	0	0	0	0
174	Male	63	20.58	Unaffected	0	0	0	0	0	0	0	1	0	0	0
175	Female	76	15.5	Affected	0	0	0	1	0	0	0	0	0	0	0
176	Male	66	16.47	Affected	0	0	0	1	0	0	0	0	0	0	0
177	Male	58	8.92	Affected	1	0	0	0	0	0	0	1	0	0	0
178	Female	82	24.42	Unaffected	0	0	0	0	0	0	0	0	0	0	1
179	Female	89	26	Affected	0	0	0	0	0	0	0	0	0	1	0
180	Male	58	20.47	Unaffected	1	0	0	0	0	0	0	0	0	0	0
181	Male	50	7.75	Affected	0	0	0	1	0	0	0	0	0	0	0
182	Male	71	17.41	Unaffected	0	0	0	0	1	0	0	0	0	0	0
183	Male	47	36.5	Affected	0	0	0	0	0	1	0	1	0	0	0
184	Male	58	26.28	Affected	1	0	0	0	0	0	0	0	0	0	0
185	Female	50	20.25	Unaffected	0	0	1	0	0	0	0	0	0	0	0
186	Female	66	18.33	Affected	0	0	0	0	1	0	0	0	0	0	0
187	Female	80	34.7	Affected	0	0	0	0	0	0	0	0	0	0	1
188	Male	71	23.28	Unaffected	0	0	0	0	1	0	0	0	0	0	0
189	Male	57	25.73	Affected	1	0	0	0	0	0	0	0	0	0	0
190	Female	79	8.03	Affected	0	0	1	0	0	0	0	0	0	0	0
191	Female	93	18	Unaffected	0	0	0	0	0	0	0	0	1	0	0
