## Supplementary Table 3 for "Concerted neuron-astrocyte gene expression declines in aging and schizophrenia"

### Sheet: Sheet1
Supplementary Table 3
Results of a linear regression of the brain donors' SNAP (LF4) expression levels against age, sex and schizophrenia status
Independent variable	Coefficient	Std. Error	t value	Pr(>|t|)
(Intercept)	0.115627	0.0264411	4.37299	2.09e-05
Age	-0.00148881	0.000407247	-3.6558	0.000338	***
Sex	0.00954723	0.0114086	0.836848	0.404
Schizophrenia	-0.0448797	0.010257	-4.37553	2.07e-05	***
Regression formula (in R):
> summary(glm(df$lf4 ~ df$age + df$sex + df$schizophrenia))$coefficients
Downstream calculations from regression coefficients and their standard errors:
	30.1446	Effect of schizophrenia (aging-years-equivalent)
	10.745	Standard error of this estimate
