## Supplementary Table 8 for "Concerted neuron-astrocyte gene expression declines in aging and schizophrenia"

### Sheet: Sheet1
Cell type	Sign	Gene set	FDR q-val
Glutamatergic neurons L5 IT	pos	SYNGO_POSTSYN_RIBOSOME	0
Glutamatergic neurons L5 IT	pos	GOBP_COTRANSLATIONAL_PROTEIN_TARGETING_TO_MEMBRANE	0
Glutamatergic neurons L5 IT	pos	GOCC_CYTOSOLIC_RIBOSOME	0
Glutamatergic neurons L5 IT	pos	SYNGO_PRESYN_RIBOSOME	0
Glutamatergic neurons L5 IT	pos	GO_0140236_TRANSLATION_AT_PRESYNAPSE	0
Glutamatergic neurons L5 IT	pos	GO_0140241_TRANSLATION_AT_SYNAPSE	0
Glutamatergic neurons L5 IT	pos	GO_0140242_TRANSLATION_AT_POSTSYNAPSE	0
Glutamatergic neurons L5 IT	pos	GOCC_RIBOSOMAL_SUBUNIT	0
Glutamatergic neurons L5 IT	pos	GOBP_ESTABLISHMENT_OF_PROTEIN_LOCALIZATION_TO_ENDOPLASMIC_RETICULUM	0
Glutamatergic neurons L5 IT	pos	GOMF_STRUCTURAL_CONSTITUENT_OF_RIBOSOME	0
Glutamatergic neurons L5 IT	pos	GOBP_ATP_SYNTHESIS_COUPLED_ELECTRON_TRANSPORT	0
Glutamatergic neurons L5 IT	pos	GOCC_RESPIRASOME	0
Glutamatergic neurons L5 IT	pos	GOCC_CYTOSOLIC_LARGE_RIBOSOMAL_SUBUNIT	0
Glutamatergic neurons L5 IT	pos	GOCC_LARGE_RIBOSOMAL_SUBUNIT	0
Glutamatergic neurons L5 IT	pos	GOBP_PROTEIN_LOCALIZATION_TO_ENDOPLASMIC_RETICULUM	0
Glutamatergic neurons L5 IT	pos	GOBP_OXIDATIVE_PHOSPHORYLATION	0
Glutamatergic neurons L5 IT	pos	GOCC_RESPIRATORY_CHAIN_COMPLEX	0
Glutamatergic neurons L5 IT	pos	GOCC_CYTOSOLIC_SMALL_RIBOSOMAL_SUBUNIT	0
Glutamatergic neurons L5 IT	pos	GOBP_NUCLEAR_TRANSCRIBED_MRNA_CATABOLIC_PROCESS_NONSENSE_MEDIATED_DECAY	0.000132722
Glutamatergic neurons L5 IT	pos	GOBP_CYTOPLASMIC_TRANSLATION	0.000173299
Glutamatergic neurons L5 IT	pos	GOMF_HEME_COPPER_TERMINAL_OXIDASE_ACTIVITY	0.000171455
Glutamatergic neurons L5 IT	pos	GOCC_RIBOSOME	0.000322471
Glutamatergic neurons L5 IT	pos	SYNGO_METABOLISM	0.000458984
Glutamatergic neurons L5 IT	pos	GOBP_RESPIRATORY_ELECTRON_TRANSPORT_CHAIN	0.00043986
Glutamatergic neurons L5 IT	pos	GOCC_CYTOCHROME_COMPLEX	0.000646328
Glutamatergic neurons L5 IT	pos	GOCC_GABA_ERGIC_SYNAPSE	0.000672369
Glutamatergic neurons L5 IT	pos	GOBP_MITOCHONDRIAL_ELECTRON_TRANSPORT_CYTOCHROME_C_TO_OXYGEN	0.000701784
Glutamatergic neurons L5 IT	pos	GOBP_LEARNING	0.000842945
Glutamatergic neurons L5 IT	pos	GOBP_PROTEIN_TARGETING_TO_MEMBRANE	0.00148156
Glutamatergic neurons L5 IT	pos	GOBP_INACTIVATION_OF_MAPK_ACTIVITY	0.00155211
Glutamatergic neurons L5 IT	pos	GOBP_POSITIVE_REGULATION_OF_INSULIN_SECRETION_INVOLVED_IN_CELLULAR_RESPONSE_TO_GLUCOSE_STIMULUS	0.0029137
Glutamatergic neurons L5 IT	pos	GOBP_NEGATIVE_REGULATION_OF_EPITHELIAL_TO_MESENCHYMAL_TRANSITION	0.00375194
Glutamatergic neurons L5 IT	pos	GOBP_VIRAL_GENE_EXPRESSION	0.00381205
Glutamatergic neurons L5 IT	pos	GOCC_SMALL_RIBOSOMAL_SUBUNIT	0.00397266
Glutamatergic neurons L5 IT	pos	GOBP_VOCALIZATION_BEHAVIOR	0.00562883
Glutamatergic neurons L5 IT	pos	GOBP_NEURON_MIGRATION	0.00577011
Glutamatergic neurons L5 IT	pos	GOBP_MITOCHONDRIAL_ELECTRON_TRANSPORT_NADH_TO_UBIQUINONE	0.00602222
Glutamatergic neurons L5 IT	pos	GOBP_RIBOSOMAL_LARGE_SUBUNIT_BIOGENESIS	0.00606461
Glutamatergic neurons L5 IT	pos	GOBP_TRANSLATIONAL_INITIATION	0.00601244
Glutamatergic neurons L5 IT	pos	GOBP_PURINE_CONTAINING_COMPOUND_CATABOLIC_PROCESS	0.00586861
Glutamatergic neurons L5 IT	pos	GOBP_NEURAL_NUCLEUS_DEVELOPMENT	0.00679813
Glutamatergic neurons L5 IT	pos	GOBP_HEPARAN_SULFATE_PROTEOGLYCAN_METABOLIC_PROCESS	0.00693003
Glutamatergic neurons L5 IT	pos	GOCC_INNER_MITOCHONDRIAL_MEMBRANE_PROTEIN_COMPLEX	0.00848387
Glutamatergic neurons L5 IT	pos	GOBP_FEAR_RESPONSE	0.00906887
Glutamatergic neurons L5 IT	pos	GOCC_NADH_DEHYDROGENASE_COMPLEX	0.0111641
Glutamatergic neurons L5 IT	pos	GOCC_MITOCHONDRIAL_PROTEIN_CONTAINING_COMPLEX	0.0146624
Glutamatergic neurons L5 IT	pos	GOBP_PROTON_TRANSMEMBRANE_TRANSPORT	0.0145864
Glutamatergic neurons L5 IT	pos	GOBP_REPLACEMENT_OSSIFICATION	0.0158688
Glutamatergic neurons L5 IT	pos	GOBP_NEGATIVE_REGULATION_OF_SYNAPTIC_TRANSMISSION	0.0155941
Glutamatergic neurons L5 IT	pos	GOBP_VESICLE_DOCKING_INVOLVED_IN_EXOCYTOSIS	0.0192731
Glutamatergic neurons L5 IT	pos	GOCC_RESPIRATORY_CHAIN_COMPLEX_IV	0.0214183
Glutamatergic neurons L5 IT	pos	GOMF_PROTON_TRANSMEMBRANE_TRANSPORTER_ACTIVITY	0.0256481
Glutamatergic neurons L5 IT	pos	GO_0050808_SYNAPSE_ORGANIZATION	0.0279007
Glutamatergic neurons L5 IT	pos	GOBP_CELLULAR_RESPIRATION	0.0302709
Glutamatergic neurons L5 IT	pos	GOBP_CALCIUM_ION_REGULATED_EXOCYTOSIS	0.0335604
Glutamatergic neurons L5 IT	pos	GOBP_RIBOSOME_ASSEMBLY	0.0333397
Glutamatergic neurons L5 IT	pos	GOBP_REGULATION_OF_HEPATOCYTE_PROLIFERATION	0.0332634
Glutamatergic neurons L5 IT	pos	GO_0008021_SYNAPTIC_VESICLE	0.0333386
Glutamatergic neurons L5 IT	pos	GOBP_RESPONSE_TO_MINERALOCORTICOID	0.0349474
Glutamatergic neurons L5 IT	pos	GOBP_EXOCYTIC_PROCESS	0.034365
Glutamatergic neurons L5 IT	pos	GOBP_ESTABLISHMENT_OF_PROTEIN_LOCALIZATION_TO_MEMBRANE	0.0396177
Glutamatergic neurons L5 IT	pos	GOBP_POSITIVE_REGULATION_OF_BEHAVIOR	0.0393933
Glutamatergic neurons L5 IT	pos	GO_0099504_SYNAPTIC_VESICLE_CYCLE	0.0408344
Glutamatergic neurons L5 IT	pos	GOMF_CYCLIC_NUCLEOTIDE_PHOSPHODIESTERASE_ACTIVITY	0.0407917
Glutamatergic neurons L5 IT	pos	GOCC_POLYSOMAL_RIBOSOME	0.0430897
Glutamatergic neurons L5 IT	pos	GOBP_RIBONUCLEOTIDE_CATABOLIC_PROCESS	0.042854
Glutamatergic neurons L5 IT	pos	GOBP_SYNAPTIC_VESICLE_EXOCYTOSIS	0.0450875
Glutamatergic neurons L5 IT	pos	GOBP_HEPARAN_SULFATE_PROTEOGLYCAN_BIOSYNTHETIC_PROCESS	0.0459983
Glutamatergic neurons L5 IT	pos	GO_0030285_INTEGRAL_COMPONENT_OF_SYNAPTIC_VESICLE_MEMBRANE	0.0454635
Glutamatergic neurons L5 IT	pos	GOBP_PROTEOGLYCAN_METABOLIC_PROCESS	0.0475972
Glutamatergic neurons L5 IT	pos	GO_0098698_POSTSYNAPTIC_SPECIALIZATION_ASSEMBLY	0.0493735
Glutamatergic neurons L5 IT	pos	GO_0099537_TRANS-SYNAPTIC_SIGNALING	0.0488269
Glutamatergic neurons L5 IT	pos	GOBP_VESICLE_DOCKING	0.049524
Glutamatergic neurons L5 IT	pos	GOBP_BIOLOGICAL_PROCESS_INVOLVED_IN_INTRASPECIES_INTERACTION_BETWEEN_ORGANISMS	0.0536934
Glutamatergic neurons L5 IT	pos	GO_0099536_SYNAPTIC_SIGNALING	0.0543068
Glutamatergic neurons L5 IT	pos	GO_0030672_SYNAPTIC_VESICLE_MEMBRANE	0.0547511
Glutamatergic neurons L5 IT	pos	GOBP_SULFATION	0.0540959
Glutamatergic neurons L5 IT	pos	GOBP_NEGATIVE_REGULATION_OF_MAP_KINASE_ACTIVITY	0.0536793
Glutamatergic neurons L5 IT	pos	GOBP_REGULATION_OF_POSTSYNAPTIC_NEUROTRANSMITTER_RECEPTOR_ACTIVITY	0.0531182
Glutamatergic neurons L5 IT	pos	GOMF_UBIQUITIN_PROTEIN_TRANSFERASE_REGULATOR_ACTIVITY	0.0559071
Glutamatergic neurons L5 IT	pos	SYNGO_POSTSYNPROCESS	0.0588233
Glutamatergic neurons L5 IT	pos	GOBP_ASSOCIATIVE_LEARNING	0.060231
Glutamatergic neurons L5 IT	pos	GOBP_PROTEIN_IMPORT_INTO_MITOCHONDRIAL_MATRIX	0.0639237
Glutamatergic neurons L5 IT	pos	GOBP_DOPAMINE_SECRETION	0.0685056
Glutamatergic neurons L5 IT	pos	GOBP_HOMEOSTASIS_OF_NUMBER_OF_CELLS_WITHIN_A_TISSUE	0.0692526
Glutamatergic neurons L5 IT	pos	GOBP_NEUROMUSCULAR_SYNAPTIC_TRANSMISSION	0.0688804
Glutamatergic neurons L5 IT	pos	GOBP_CELL_MIGRATION_INVOLVED_IN_SPROUTING_ANGIOGENESIS	0.0681056
Glutamatergic neurons L5 IT	pos	GOBP_RIBOSOMAL_SMALL_SUBUNIT_ASSEMBLY	0.0678132
Glutamatergic neurons L5 IT	pos	GOBP_ATP_METABOLIC_PROCESS	0.0680788
Glutamatergic neurons L5 IT	pos	GOBP_GLUTAMATE_SECRETION	0.0678831
Glutamatergic neurons L5 IT	pos	GOBP_NUCLEAR_TRANSCRIBED_MRNA_CATABOLIC_PROCESS	0.0672239
Glutamatergic neurons L5 IT	pos	GOBP_SUBSTANTIA_NIGRA_DEVELOPMENT	0.0679561
Glutamatergic neurons L5 IT	pos	GOBP_LIPID_EXPORT_FROM_CELL	0.0726083
Glutamatergic neurons L5 IT	pos	GOBP_SYNAPTIC_VESICLE_PRIMING	0.0719767
Glutamatergic neurons L5 IT	pos	GOBP_MULTICELLULAR_ORGANISMAL_RESPONSE_TO_STRESS	0.0735121
Glutamatergic neurons L5 IT	pos	GOBP_MEMORY	0.0758517
Glutamatergic neurons L5 IT	pos	GOBP_PROTEOGLYCAN_BIOSYNTHETIC_PROCESS	0.0774014
Glutamatergic neurons L5 IT	pos	GOBP_NEGATIVE_REGULATION_OF_FIBROBLAST_GROWTH_FACTOR_RECEPTOR_SIGNALING_PATHWAY	0.0772268
Glutamatergic neurons L5 IT	pos	GOBP_REGULATION_OF_VESICLE_FUSION	0.0769542
Glutamatergic neurons L5 IT	pos	GO_0007268_CHEMICAL_SYNAPTIC_TRANSMISSION	0.07829
Glutamatergic neurons L5 IT	pos	GOBP_POSITIVE_REGULATION_OF_MITOCHONDRION_ORGANIZATION	0.081789
Glutamatergic neurons L5 IT	pos	GOBP_NEURON_PROJECTION_REGENERATION	0.0812772
Glutamatergic neurons L5 IT	pos	GOBP_POSITIVE_REGULATION_OF_SIGNAL_TRANSDUCTION_BY_P53_CLASS_MEDIATOR	0.0844788
Glutamatergic neurons L5 IT	pos	GOBP_RESPONSE_TO_AXON_INJURY	0.0839062
Glutamatergic neurons L5 IT	pos	GOBP_AMINE_TRANSPORT	0.0833235
Glutamatergic neurons L5 IT	pos	GOCC_CELL_BODY_MEMBRANE	0.084149
Glutamatergic neurons L5 IT	pos	GOBP_REGULATION_OF_CELL_MIGRATION_INVOLVED_IN_SPROUTING_ANGIOGENESIS	0.0834638
Glutamatergic neurons L5 IT	pos	GOBP_REGULATION_OF_EPITHELIAL_TO_MESENCHYMAL_TRANSITION	0.0833706
Glutamatergic neurons L5 IT	pos	GOBP_REGULATION_OF_NEUROTRANSMITTER_TRANSPORT	0.0829238
Glutamatergic neurons L5 IT	pos	GOMF_GABA_RECEPTOR_ACTIVITY	0.0850495
Glutamatergic neurons L5 IT	pos	GOBP_PROTEIN_TARGETING	0.0844229
Glutamatergic neurons L5 IT	pos	GOBP_CRISTAE_FORMATION	0.0842757
Glutamatergic neurons L5 IT	pos	GOCC_TRANSPORT_VESICLE_MEMBRANE	0.0838984
Glutamatergic neurons L5 IT	pos	GOBP_REGULATION_OF_TRANS_SYNAPTIC_SIGNALING	0.0845888
Glutamatergic neurons L5 IT	pos	GOBP_REGULATION_OF_NEUROTRANSMITTER_RECEPTOR_ACTIVITY	0.0853146
Glutamatergic neurons L5 IT	pos	GOCC_GLUTAMATERGIC_SYNAPSE	0.0847369
Glutamatergic neurons L5 IT	pos	GOMF_NAD_P_H_DEHYDROGENASE_QUINONE_ACTIVITY	0.0860618
Glutamatergic neurons L5 IT	pos	GOBP_COGNITION	0.0869247
Glutamatergic neurons L5 IT	pos	GOCC_EXOCYTIC_VESICLE	0.0864545
Glutamatergic neurons L5 IT	pos	GOBP_REGULATION_OF_CALCIUM_ION_DEPENDENT_EXOCYTOSIS	0.0872575
Glutamatergic neurons L5 IT	pos	GO_0098918_STRUCTURAL_CONSTITUENT_OF_SYNAPSE	0.0866814
Glutamatergic neurons L5 IT	pos	GO_0097401_SYNAPTIC_VESICLE_LUMEN_ACIDIFICATION	0.0867172
Glutamatergic neurons L5 IT	pos	GOBP_MATURATION_OF_LSU_RRNA	0.0879607
Glutamatergic neurons L5 IT	pos	GO_0016079_SYNAPTIC_VESICLE_EXOCYTOSIS	0.0884229
Glutamatergic neurons L5 IT	pos	GOBP_NEGATIVE_REGULATION_OF_PEPTIDE_SECRETION	0.0880676
Glutamatergic neurons L5 IT	pos	GOBP_CAMP_METABOLIC_PROCESS	0.0900979
Glutamatergic neurons L5 IT	pos	SYNGO_PRESYNPROCESS	0.0899942
Glutamatergic neurons L5 IT	pos	GOBP_NEURON_CELL_CELL_ADHESION	0.0920365
Glutamatergic neurons L5 IT	pos	GOBP_RIBOSOMAL_LARGE_SUBUNIT_ASSEMBLY	0.0954007
Glutamatergic neurons L5 IT	pos	GOBP_DOPAMINE_TRANSPORT	0.0952717
Glutamatergic neurons L5 IT	pos	GOBP_POSTSYNAPTIC_SPECIALIZATION_ASSEMBLY	0.0973862
Glutamatergic neurons L5 IT	pos	GOBP_AUTOPHAGY_OF_MITOCHONDRION	0.0973892
Glutamatergic neurons L5 IT	pos	GOBP_RESPONSE_TO_CORTICOSTERONE	0.0972082
Glutamatergic neurons L5 IT	pos	GOBP_POSITIVE_REGULATION_OF_ALCOHOL_BIOSYNTHETIC_PROCESS	0.103173
Glutamatergic neurons L5 IT	pos	GOBP_REGULATION_OF_COLLATERAL_SPROUTING	0.10309
Glutamatergic neurons L5 IT	pos	GOBP_EOSINOPHIL_MIGRATION	0.104149
Glutamatergic neurons L5 IT	pos	GOCC_GABA_RECEPTOR_COMPLEX	0.105132
Glutamatergic neurons L5 IT	pos	GO_0098696_REGULATION_OF_NEUROTRANSMITTER_RECEPTOR_LOCALIZATION_TO_POSTSYNAPTIC_SPECIALIZATION_MEMBRANE	0.104557
Glutamatergic neurons L5 IT	pos	GO_0099560_SYNAPTIC_MEMBRANE_ADHESION	0.104194
Glutamatergic neurons L5 IT	pos	GOCC_TRANSPORT_VESICLE	0.103477
Glutamatergic neurons L5 IT	pos	GO_0099072_REGULATION_OF_POSTSYNAPTIC_MEMBRANE_NEUROTRANSMITTER_RECEPTOR_LEVELS	0.103764
Glutamatergic neurons L5 IT	pos	GOCC_OXIDOREDUCTASE_COMPLEX	0.103441
Glutamatergic neurons L5 IT	pos	GOBP_AEROBIC_RESPIRATION	0.103416
Glutamatergic neurons L5 IT	pos	GOBP_TRANSLATIONAL_ELONGATION	0.10554
Glutamatergic neurons L5 IT	pos	GOCC_MITOCHONDRIAL_LARGE_RIBOSOMAL_SUBUNIT	0.105033
Glutamatergic neurons L5 IT	pos	GOBP_NEGATIVE_REGULATION_OF_PEPTIDYL_THREONINE_PHOSPHORYLATION	0.104715
Glutamatergic neurons L5 IT	pos	GOBP_LIVER_MORPHOGENESIS	0.106069
Glutamatergic neurons L5 IT	pos	GOCC_PRESYNAPTIC_ACTIVE_ZONE	0.106177
Glutamatergic neurons L5 IT	pos	GOBP_SYNAPTIC_TRANSMISSION_GLUTAMATERGIC	0.107745
Glutamatergic neurons L5 IT	pos	GOBP_NEUROTRANSMITTER_TRANSPORT	0.108013
Glutamatergic neurons L5 IT	pos	GOBP_POSITIVE_REGULATION_OF_MITOCHONDRIAL_FISSION	0.109191
Glutamatergic neurons L5 IT	pos	GOCC_POTASSIUM_CHANNEL_COMPLEX	0.111154
Glutamatergic neurons L5 IT	pos	GO_0098962_REGULATION_OF_POSTSYNAPTIC_NEUROTRANSMITTER_RECEPTOR_ACTIVITY	0.110451
Glutamatergic neurons L5 IT	pos	GOBP_POSITIVE_REGULATION_OF_SYNAPTIC_TRANSMISSION	0.114883
Glutamatergic neurons L5 IT	pos	GOCC_SYNAPTIC_VESICLE_MEMBRANE	0.11657
Glutamatergic neurons L5 IT	pos	GOBP_CELL_FATE_DETERMINATION	0.116029
Glutamatergic neurons L5 IT	pos	GOBP_GLOMERULAR_EPITHELIAL_CELL_DIFFERENTIATION	0.118694
Glutamatergic neurons L5 IT	pos	GOCC_NEURON_TO_NEURON_SYNAPSE	0.11831
Glutamatergic neurons L5 IT	pos	GOBP_CYCLIC_NUCLEOTIDE_MEDIATED_SIGNALING	0.118941
Glutamatergic neurons L5 IT	pos	GOBP_MITOPHAGY	0.119532
Glutamatergic neurons L5 IT	pos	GOMF_PROTEIN_TYROSINE_PHOSPHATASE_ACTIVITY	0.118927
Glutamatergic neurons L5 IT	pos	GOBP_AXON_DEVELOPMENT	0.118959
Glutamatergic neurons L5 IT	pos	GOCC_PROTON_TRANSPORTING_TWO_SECTOR_ATPASE_COMPLEX	0.119861
Glutamatergic neurons L5 IT	pos	GOBP_ACTIN_NUCLEATION	0.120461
Glutamatergic neurons L5 IT	pos	GO_0099572_POSTSYNAPTIC_SPECIALIZATION	0.122586
Glutamatergic neurons L5 IT	pos	GOBP_PRESYNAPSE_ORGANIZATION	0.122173
Glutamatergic neurons L5 IT	pos	GOMF_RETINAL_BINDING	0.125769
Glutamatergic neurons L5 IT	pos	GOBP_SYNAPTIC_TRANSMISSION_DOPAMINERGIC	0.125414
Glutamatergic neurons L5 IT	pos	GOBP_REGULATION_OF_ER_TO_GOLGI_VESICLE_MEDIATED_TRANSPORT	0.126612
Glutamatergic neurons L5 IT	pos	GOBP_REGULATION_OF_NERVOUS_SYSTEM_PROCESS	0.125878
Glutamatergic neurons L5 IT	pos	GOBP_SYNAPSE_ASSEMBLY	0.126827
Glutamatergic neurons L5 IT	pos	GOBP_PEPTIDYL_TYROSINE_DEPHOSPHORYLATION	0.128257
Glutamatergic neurons L5 IT	pos	GOBP_REGULATION_OF_NEURON_PROJECTION_REGENERATION	0.130625
Glutamatergic neurons L5 IT	pos	GOBP_REGULATION_OF_PROTON_TRANSPORT	0.130466
Glutamatergic neurons L5 IT	pos	GOMF_PHOSPHATIDYLSERINE_BINDING	0.130309
Glutamatergic neurons L5 IT	pos	GOBP_CORTICOSTEROID_HORMONE_SECRETION	0.129988
Glutamatergic neurons L5 IT	pos	GOCC_ORGANELLAR_RIBOSOME	0.130414
Glutamatergic neurons L5 IT	pos	GOBP_REGULATION_OF_EXTENT_OF_CELL_GROWTH	0.130327
Glutamatergic neurons L5 IT	pos	GOCC_TERMINAL_BOUTON	0.130609
Glutamatergic neurons L5 IT	pos	GOBP_REGULATION_OF_SYNAPTIC_PLASTICITY	0.130614
Glutamatergic neurons L5 IT	pos	GOBP_STORE_OPERATED_CALCIUM_ENTRY	0.130417
Glutamatergic neurons L5 IT	pos	GOCC_DISTAL_AXON	0.130883
Glutamatergic neurons L5 IT	pos	GOBP_VESICLE_MEDIATED_TRANSPORT_IN_SYNAPSE	0.132613
Glutamatergic neurons L5 IT	pos	GOCC_PRESYNAPSE	0.131936
Glutamatergic neurons L5 IT	pos	GOBP_PROTEIN_DEPHOSPHORYLATION	0.131853
Glutamatergic neurons L5 IT	pos	GOBP_SYNAPTIC_MEMBRANE_ADHESION	0.131706
Glutamatergic neurons L5 IT	pos	GOBP_TELENCEPHALON_GLIAL_CELL_MIGRATION	0.133882
Glutamatergic neurons L5 IT	pos	GOMF_PHOSPHATASE_ACTIVATOR_ACTIVITY	0.133181
Glutamatergic neurons L5 IT	pos	GOCC_SYNAPTIC_MEMBRANE	0.134394
Glutamatergic neurons L5 IT	pos	GOBP_LONG_TERM_SYNAPTIC_POTENTIATION	0.135503
Glutamatergic neurons L5 IT	pos	GOBP_GAMMA_AMINOBUTYRIC_ACID_SIGNALING_PATHWAY	0.136179
Glutamatergic neurons L5 IT	pos	GOMF_RRNA_BINDING	0.13566
Glutamatergic neurons L5 IT	pos	GOBP_REGULATION_OF_REGULATED_SECRETORY_PATHWAY	0.136867
Glutamatergic neurons L5 IT	pos	GOMF_PROTEIN_TRANSMEMBRANE_TRANSPORTER_ACTIVITY	0.137374
Glutamatergic neurons L5 IT	pos	GOBP_POSITIVE_REGULATION_OF_DNA_DAMAGE_RESPONSE_SIGNAL_TRANSDUCTION_BY_P53_CLASS_MEDIATOR	0.137833
Glutamatergic neurons L5 IT	pos	GOBP_ORGANELLE_FUSION	0.138178
Glutamatergic neurons L5 IT	pos	GOCC_GOLGI_CIS_CISTERNA	0.138077
Glutamatergic neurons L5 IT	pos	GOBP_NEGATIVE_REGULATION_OF_ERK1_AND_ERK2_CASCADE	0.137737
Glutamatergic neurons L5 IT	pos	GOBP_MATURATION_OF_LSU_RRNA_FROM_TRICISTRONIC_RRNA_TRANSCRIPT_SSU_RRNA_5_8S_RRNA_LSU_RRNA	0.139577
Glutamatergic neurons L5 IT	pos	GOBP_NADH_DEHYDROGENASE_COMPLEX_ASSEMBLY	0.139702
Glutamatergic neurons L5 IT	pos	GOMF_GLUTAMATE_RECEPTOR_BINDING	0.13929
Glutamatergic neurons L5 IT	pos	GOBP_NEURON_DEATH_IN_RESPONSE_TO_OXIDATIVE_STRESS	0.138854
Glutamatergic neurons L5 IT	pos	GOBP_ENERGY_DERIVATION_BY_OXIDATION_OF_ORGANIC_COMPOUNDS	0.139651
Glutamatergic neurons L5 IT	pos	GOBP_POSTSYNAPSE_ASSEMBLY	0.139207
Glutamatergic neurons L5 IT	pos	GOCC_PROTEASOME_ACCESSORY_COMPLEX	0.139565
Glutamatergic neurons L5 IT	pos	GOBP_REGULATION_OF_INOSITOL_PHOSPHATE_BIOSYNTHETIC_PROCESS	0.13899
Glutamatergic neurons L5 IT	pos	GOBP_POSITIVE_REGULATION_OF_NEURON_DIFFERENTIATION	0.138942
Glutamatergic neurons L5 IT	pos	GOCC_PRESYNAPTIC_MEMBRANE	0.141073
Glutamatergic neurons L5 IT	pos	GOMF_ATPASE_COUPLED_ION_TRANSMEMBRANE_TRANSPORTER_ACTIVITY	0.140593
Glutamatergic neurons L5 IT	pos	GOBP_REGULATION_OF_HYDROGEN_PEROXIDE_METABOLIC_PROCESS	0.144861
Glutamatergic neurons L5 IT	pos	GOCC_NEURON_PROJECTION_TERMINUS	0.144351
Glutamatergic neurons L5 IT	pos	GOBP_REGULATION_OF_OXIDATIVE_STRESS_INDUCED_NEURON_DEATH	0.143788
Glutamatergic neurons L5 IT	pos	GOBP_NEUROTRANSMITTER_RECEPTOR_INTERNALIZATION	0.144608
Glutamatergic neurons L5 IT	pos	GOBP_POSITIVE_REGULATION_OF_VASOCONSTRICTION	0.145232
Glutamatergic neurons L5 IT	pos	GOBP_REGULATION_OF_EXOCYTOSIS	0.144586
Glutamatergic neurons L5 IT	pos	PGC3_SCZ_GWAS_GENES_1TO2_AND_SCHEMA1_GENES	0.144199
Glutamatergic neurons L5 IT	pos	GOBP_ARP2_3_COMPLEX_MEDIATED_ACTIN_NUCLEATION	0.14409
Glutamatergic neurons L5 IT	pos	GO_0007416_SYNAPSE_ASSEMBLY	0.143588
Glutamatergic neurons L5 IT	pos	GOBP_VESICLE_FUSION_TO_PLASMA_MEMBRANE	0.143517
Glutamatergic neurons L5 IT	pos	GOMF_ATPASE_ACTIVITY_COUPLED_TO_TRANSMEMBRANE_MOVEMENT_OF_IONS_ROTATIONAL_MECHANISM	0.14633
Glutamatergic neurons L5 IT	pos	GOBP_REGULATION_OF_PROTEIN_DEACETYLATION	0.146705
Glutamatergic neurons L5 IT	pos	GOBP_PEPTIDYL_THREONINE_DEPHOSPHORYLATION	0.146194
Glutamatergic neurons L5 IT	pos	GOBP_REGULATION_OF_SIGNALING_RECEPTOR_ACTIVITY	0.146177
Glutamatergic neurons L5 IT	pos	GOMF_MACROMOLECULE_TRANSMEMBRANE_TRANSPORTER_ACTIVITY	0.146838
Glutamatergic neurons L5 IT	pos	GO_0099531_PRESYNAPTIC_PROCESS_INVOLVED_IN_CHEMICAL_SYNAPTIC_TRANSMISSION	0.147391
Glutamatergic neurons L5 IT	pos	GOMF_PHOSPHATIDYLINOSITOL_3_KINASE_REGULATOR_ACTIVITY	0.148277
