## Supplementary Table 9 for "Concerted neuron-astrocyte gene expression declines in aging and schizophrenia"

### Sheet: Sheet1
Integral component of postsynaptic density membrane	Neurotransmitter reuptake transporters	Presynapse	Regulation of cholesterol biosynthesis	Schizophrenia genetics	Synapse organization	Synaptic cell adhesion	Synaptic receptors and transporters	Synaptic vesicle	Synaptic vesicle cycle	Trans-synaptic signaling
SLC16A7	SLC1A2	VAMP2	GPAM	AC068490.2	GAP43	NRXN1	SLC1A2	SV2B	ARHGDIA	SYT12
PLPPR4	SLC1A3	SCG2	APOE	ACE	NRXN3	NTM	SLC1A3	TRIM9	CLTC	PAK1
CACNG8	SLC6A1	IGF1	SCD	ACTR1B	HOMER1	CTNND2	SLC6A1	SVOP	RPH3A	CHRM1
CHRM1	SLC6A11	GAD2	SREBF1	AKT3	IL1RAPL2	SGCD	GRM3	RPH3A	PLS3	NRN1
GRIA3		ACTG1	ACACA	ALMS1P	EPHA3	GPM6A	GABRA2	SYT12	PPP3CB	SYNPO
STX1A		GAPDH	ACACB	ASPHD1	RIMS1	LRRC4C	GRIA2	SYT1	DOC2A	HNRNPK
NETO1		RPH3A	SREBF2	ATG13	NRCAM	LRRTM4	GABRB1	PPFIA2	ATP6V1A	GSK3B
CLSTN3		RAB3B	SC5D	ATP2A2	RAPGEF4	EPHB1	GRID1	STX1A	CSPG5	NPTN
GRIN2B		RAB3A	HMGCS1	BCL11B	ERC2			ATP6V0E2	SLC17A7	CDH11
PTPRF		PCDH17	IDI1	BCL2L12	DLG5			PRKN	DNAJC6	VGF
ATP2B2		ATP6V1F	HMGCR	BNIP3L	NF1			SYP	PRRT2	PTPRS
LRFN3		ATP6V0E2	FDFT1	C12orf43	ASAP1			SLC6A17	STX1A	GRM2
NETO2		FXYD6	SEC14L2	CACNA1C	CAP2			ATP6AP2	SLC30A3	DLGAP3
NRCAM		YWHAH	FASN	CALN1	CDH10			ATP6V1A	SV2B	APBA2
CACNG3		SST	NFYC	CISD2	MDGA2			SLC30A3	SV2A	PRKACA
GSG1L		WLS	TM7SF2	CLCN3	PTPRO			SLC17A7	STX1B	PPP3R1
NECTIN3		SNCB	MVD	CNTN4	YWHAZ			SYT11	RIMS1	CDKL5
RTN4		RIMS1	KPNB1	CREB3L4	CNTNAP4			CLTC	ATP6V0E2	EEA1
GRID1		MARCKSL1	ELOVL6	CRHR1	DLGAP1			ATP6V1D	PPP3R1	BDNF
LRFN4		SCAMP5	ERLIN2	CSMD1	PFN2			DNM1L	STX6	MAPK9
EFNB3		HSPA8	DHCR7	CTD-2008L17.2	NPTXR			RAB2A	SYNGR3	NCAM1
LRRC4		CALY		CUL9	PCDH17			RAB3B	ATP6V0D1	GIPC1
CACNG4		GAD1		CYP7B1	PPFIA2			MAL2	CPLX1	SYT4
CNIH2		ATP6V1G1		DARS2	ADGRL2			EXOC4	ATP6V1B2	PCDH8
LRFN1		MARCKS		DCC	ACTG1			ATP6V1G2	WNT7A	SYNGAP1
SLITRK1		C1QBP		DCLK3	PCLO			SLC17A6	SYP	SHANK1
PTPRO		YWHAG		DDHD2	LRRTM3			ATP6V1F	PRKCB	FYN
SHISA9		VDAC1		DLGAP2	MARCKS			ATP6V1G1	PRKAR1B	PAFAH1B1
		RPL15		DNAJA3	PTPRS			RAB3A	ABI2	CHRNB2
		RIMBP2		DPYD	PAFAH1B1			VAMP2	RAB5A	HTR2A
		ATP1A3		EMB	RAPH1			RAB5A	DMXL2	KCNN2
		SV2C		EMX1	TUBA1A			SV2A	STXBP1	BCR
		SVOP		ENOX1	CDC42			CLTA	SYNJ1	PFN2
		SV2A		ENSG00000262319	NBEA			SYNGR3	PSEN1	PRKAR1B
		SGIP1		EPN2	IL1RAP			ATP6V1B2	CAMK2A	EIF4E
		ATP6V1A		EYS	NUMB			ATP6V0A1	ATP6V1E1	TNR
		SLC6A17		FAM114A2	NTNG1			WDR7	SYNGR1	VPS35
		SYT11		FAM216A	CDKL5			RAB7A	SCAMP5	CAMKV
		RPL28		FAM83D	NEFL			ATP6V1E1	GIT2	ARC
		GABBR2		FTSJ2	BSN			MARCKSL1	VPS35	HIP1
		SNAP25		FURIN	NRG3			TMEM163	SYT11	FARP1
		SLC32A1		GABBR2	DGKZ			SYNGR1	ATP6V0A1	CAMK4
		RPS28		GATAD2A	ELAVL2			ATP6V0D1	DNM1L	DNM1
		UBA52		GPM6A	NTRK3			STX6	NAPB	AKAP7
		CLTC		GPR98	PAK1			RAB4B	PACSIN1	PRKCE
		RPL36		GRAMD1B	SHANK2				ATP6AP2	NTRK2
		RPL8		GRIN2A	CTNND2				CDK5R1	IL1RAP
		CALB1		GRM1	GRID1				RAPGEF4	RTN4
		RPL35		HYI	GSK3B				DNM1	INA
		ATP6AP2		IL1RAPL1	SKP1				ATP6V1G2	MAPK8
		ADRA1A		IMMP2L	CADM1				NCS1	STAU1
		RPS27A		INO80E	RHEB				BSN	EFNB3
		RPL10		IRF3	SHANK1				CTBP1	LRRC4
		RPL9		KANSL1	CTTNBP2				PRKN	BAIAP3
		AP2M1		KIAA1549	NCAM1				ATP6V1D	NCAN
		CLTB		KLF6	RAC1				ARF6	CADM1
		GRIN2B		LINC00320	WASF3				SNCB	SLC6A6
		RPS13		LINC01068	CNTN5				RAB3A
		ATP6V1G2		LINC01088	NCAN				AP2M1
		UNC13A		LRRC4B	CFL1				ACTG1
		GDI1		LSM1	PTPRD				TBC1D24
		ATP6V1E1		MAD1L1	FARP1				UNC13A
		RPS26		MAN2A1	NTNG2				EPN1
		ATP6V1D		MAPK3	ACTB				AP1G1
		RPL27		MAPT	TENM4				AP2B1
		RPL7A		MLXIP	ADGRB3				SNAP25
		ATP6AP1		MOB4	PTPRF				SCRN1
		PFN1		MSI2	HNRNPK				PRKCA
		RPL35A		MYO19	PLS3				ATP6AP1
		SYT10		NAB2	DLGAP3				AP2S1
		CLTA		NDFIP2	ABI2				GIT1
		AP2S1		NEBL	CLSTN3				RIMBP2
		ATP6V1B2		NEGR1	MYH10				VPS18
		LPAR1		NLGN4X	PLXNA4				FBXO45
		RPL18		NRIP1	ACTR3				KCNH1
		RPL13		NXPH1	SPARCL1				PRKCG
		NSF		OPCML	CTNNA2				SYN1
		RPL23A		PAK6	CTNNB1				SLC17A6
		EPHA3		PCCB	IGSF9B
		ATP6V0D1		PCDHA2	RAP2A
		CNR1		PCDHA8	ICAM5
		RPL10A		PCGF3	C1QL3
		RPLP2		PCNXL3	DOCK7
		CDH9		PDE4B	AGRN
		EFNB2		PDIA3	HSPA8
		CNTN6		PJA1	MAGI2
		RPL34		PLCH2	PLXNC1
		RPS5		PSMA4	MARK2
		RPS12		PTPRD	GRID2
		RAB3C		R3HDM2	PSEN1
		PRKACA		RERE	ABHD17C
		NECAP1		RNASEH2C	WASF1
		RPL23		RP11-10L12.4	RHOA
		PFN2		RP11-165J3.6	CAMK2B
		RAB27B		RP11-399D6.2	ARHGAP39
		CDH10		RP11-490G2.2	CAMK1
		CANX		RP11-507B12.2	RAC3
		CLCN3		RP11-53O19.3	ARF1
		GIPC1		RP11-586K2.1	LRFN3
		RPS11		RP11-73M18.2	APBB1
		AP2B1		SETD6	SPARC
		RGS7BP		SF3B1	ARF6
		SLC10A4		SGCD	EPHA4
		SLC6A1		SLC39A8	VPS35
		GABBR1		SLC4A10	SPTB
		RPL13A		SLC9B1	PLXND1
		RAB7A		SNAP91	KALRN
		PENK		SP4	PSEN2
		RPL29		THAP8	ROCK2
		RPL5		THOC7
		RPL32		TMTC1
		RPS27		TRPC4
		SCRN1		TSNARE1
		SYT4		TXNRD1
		RPS14		WBSCR17
		RPL38		WDR76
		RAB6B		WSCD2
		RPS16		ZNF804A
		RAB11B		ZNF823
		NEFL		ZNF835
		RPL12		SETD1A
		RAB6A		CUL1
		RAB5C		XPO7
		SYNGR3		TRIO
		PHB		CACNA1G
		CTSD		SP4
		OPRM1		GRIA3
		CPEB2		GRIN2A
		NCS1		HERC1
		CHRNB2		RB1CC1
		GRM8		HCN4
		DNM1		AKAP11
		WDR7		ZNF136
		RPS15A		SRRM2
		RPL27A		NR3C2
		NAPB		ZMYM2
		DNM1L		FAM120A
		CNTNAP4		FAM178A
		GAP43		KDM6B
		RPLP0		DNM3
		HAP1		ASH1L
		RPL4		STAG1
		RPL11		HIST1H1E
		SYT12		PREP
		RPL24		MAGEC1
		HNRNPAB		MAGI2
		PRKCB		DAGLA
		ATP6V0A1		OR4P4
		ATP2B1		SLC22A11
		CHRM1		ANKRD12
		CTNNB1		SV2A
		CPLX1		EIF2S3
		RPL26
		SYNJ1
		KCNA2
		GRM7
		NPY
		ARF6
		RPL14
		PRKN
		UNC13B
		RAB2A
		PSENEN
		SYP
		RAB4B
		AP1G1
		PSEN2
		CHRM3
		CHRNA7
		PHB2
		PPP1CA
		RPS6
		TPRG1L
		CHRNA4
		RTN3
		GNB5
		DNAJC6
		PRKCE
		RAB5A
		RPL6
		ATP6V1C1
		VAPA
		APBB1
		CACNB1
		VPS35
		SYNPR
		SDCBP
		EPN1
		RPL7
		CSNK2B
		RAB14
		SYT5
		EPS15
		SYN1
		HTR7
