## Supplementary material for "Concerted neuron-astrocyte gene expression declines in aging and schizophrenia": Source Data Figure 1

### Sheet: 1g
Cell type	Genes	Group	Latent factor
Astrocytes	0	Top-ranked 1000 genes	1
Endothelial cells	0	Top-ranked 1000 genes	1
GABAergic neurons	154	Top-ranked 1000 genes	1
Glutamatergic neurons	846	Top-ranked 1000 genes	1
Microglia	0	Top-ranked 1000 genes	1
Oligodendrocytes	0	Top-ranked 1000 genes	1
Polydendrocytes	0	Top-ranked 1000 genes	1
Astrocytes	23	Top-ranked 1000 genes	2
Endothelial cells	0	Top-ranked 1000 genes	2
GABAergic neurons	68	Top-ranked 1000 genes	2
Glutamatergic neurons	907	Top-ranked 1000 genes	2
Microglia	0	Top-ranked 1000 genes	2
Oligodendrocytes	1	Top-ranked 1000 genes	2
Polydendrocytes	1	Top-ranked 1000 genes	2
Astrocytes	8	Top-ranked 1000 genes	3
Endothelial cells	0	Top-ranked 1000 genes	3
GABAergic neurons	23	Top-ranked 1000 genes	3
Glutamatergic neurons	969	Top-ranked 1000 genes	3
Microglia	0	Top-ranked 1000 genes	3
Oligodendrocytes	0	Top-ranked 1000 genes	3
Polydendrocytes	0	Top-ranked 1000 genes	3
Astrocytes	253	Top-ranked 1000 genes	4
Endothelial cells	0	Top-ranked 1000 genes	4
GABAergic neurons	125	Top-ranked 1000 genes	4
Glutamatergic neurons	610	Top-ranked 1000 genes	4
Microglia	2	Top-ranked 1000 genes	4
Oligodendrocytes	6	Top-ranked 1000 genes	4
Polydendrocytes	4	Top-ranked 1000 genes	4
Astrocytes	382	Top-ranked 1000 genes	5
Endothelial cells	20	Top-ranked 1000 genes	5
GABAergic neurons	95	Top-ranked 1000 genes	5
Glutamatergic neurons	83	Top-ranked 1000 genes	5
Microglia	193	Top-ranked 1000 genes	5
Oligodendrocytes	98	Top-ranked 1000 genes	5
Polydendrocytes	129	Top-ranked 1000 genes	5
Astrocytes	245	Top-ranked 1000 genes	6
Endothelial cells	1	Top-ranked 1000 genes	6
GABAergic neurons	194	Top-ranked 1000 genes	6
Glutamatergic neurons	509	Top-ranked 1000 genes	6
Microglia	30	Top-ranked 1000 genes	6
Oligodendrocytes	15	Top-ranked 1000 genes	6
Polydendrocytes	6	Top-ranked 1000 genes	6
Astrocytes	332	Top-ranked 1000 genes	7
Endothelial cells	105	Top-ranked 1000 genes	7
GABAergic neurons	257	Top-ranked 1000 genes	7
Glutamatergic neurons	35	Top-ranked 1000 genes	7
Microglia	7	Top-ranked 1000 genes	7
Oligodendrocytes	232	Top-ranked 1000 genes	7
Polydendrocytes	32	Top-ranked 1000 genes	7
Astrocytes	151	Top-ranked 1000 genes	8
Endothelial cells	0	Top-ranked 1000 genes	8
GABAergic neurons	186	Top-ranked 1000 genes	8
Glutamatergic neurons	630	Top-ranked 1000 genes	8
Microglia	3	Top-ranked 1000 genes	8
Oligodendrocytes	6	Top-ranked 1000 genes	8
Polydendrocytes	24	Top-ranked 1000 genes	8
Astrocytes	861	Top-ranked 1000 genes	9
Endothelial cells	0	Top-ranked 1000 genes	9
GABAergic neurons	40	Top-ranked 1000 genes	9
Glutamatergic neurons	67	Top-ranked 1000 genes	9
Microglia	0	Top-ranked 1000 genes	9
Oligodendrocytes	28	Top-ranked 1000 genes	9
Polydendrocytes	4	Top-ranked 1000 genes	9
Astrocytes	380	Top-ranked 1000 genes	10
Endothelial cells	0	Top-ranked 1000 genes	10
GABAergic neurons	166	Top-ranked 1000 genes	10
Glutamatergic neurons	60	Top-ranked 1000 genes	10
Microglia	109	Top-ranked 1000 genes	10
Oligodendrocytes	250	Top-ranked 1000 genes	10
Polydendrocytes	35	Top-ranked 1000 genes	10

### Sheet: 1h
Latent factor	observed	lobs	lexp
Factor 4	5.04189e-05	4.29741	1.04139
Factor 7	0.110978	0.954764	0.740363
Factor 8	0.172529	0.763137	0.564271
Factor 6	0.335549	0.474244	0.439333
Factor 9	0.335549	0.474244	0.342423
Factor 2	0.383518	0.416214	0.263241
Factor 3	0.396133	0.402159	0.196295
Factor 5	0.425414	0.371188	0.138303
Factor 10	0.877459	0.0567733	0.0871502
Factor 1	0.974944	0.0110205	0.0413927

### Sheet: 1i
Donor	Case-control status	Donor age	LF4 expression
122	SCZ	67	-0.405537
138	SCZ	62	-0.131945
54	Control	78	0.104053
151	Control	73	0.825937
29	Control	71	-0.216332
185	Control	50	1.46235
137	SCZ	65	1.59596
28	Control	63	2.13027
124	SCZ	66	-0.48196
127	Control	53	0.51331
161	Control	85	0.0623599
80	Control	77	-1.46235
167	SCZ	42	-0.768839
146	Control	67	0.627416
51	Control	62	0.594039
153	Control	76	0.714144
64	Control	74	-0.27342
117	SCZ	58	-1.76628
157	SCZ	76	-1.03999
37	SCZ	47	0.360823
141	Control	58	-0.466463
173	SCZ	69	-1.91692
77	SCZ	77	-0.927646
79	Control	72	-0.594039
38	SCZ	32	0.15994
99	Control	76	-1.64754
83	Control	65	-0.529174
184	SCZ	58	-1.16729
41	Control	74	-0.865544
40	SCZ	58	0.610642
9	SCZ	83	-1.54831
15	SCZ	59	-0.714144
181	SCZ	50	-0.287825
16	SCZ	75	0.145928
170	SCZ	29	0.131945
95	Control	68	-1.31698
131	SCZ	47	-0.0623599
21	SCZ	87	-1.1142
44	SCZ	52	0.173983
147	SCZ	57	-1.59596
114	SCZ	56	0.971114
109	SCZ	87	-1.28471
70	Control	38	1.03999
163	Control	57	1.0888
60	Control	53	1.386
76	Control	53	0.435798
45	Control	61	-1.35069
75	SCZ	80	-0.30229
88	Control	67	0.216332
125	SCZ	50	-0.750359
81	Control	54	1.50394
57	Control	63	0.497574
154	SCZ	46	0.0762421
148	Control	79	0.0207747
96	Control	73	-1.06408
155	SCZ	74	0.202176
102	SCZ	56	1.91692
105	Control	88	0.561311
89	SCZ	22	0.090139
135	SCZ	60	-0.316819
123	Control	60	0.806613
26	Control	55	-0.0207747
190	SCZ	79	-1.14034
168	Control	68	2.54112
116	SCZ	48	-0.577597
52	SCZ	62	-2.28865
172	SCZ	56	-0.971114
48	SCZ	93	-0.360823
84	SCZ	60	-0.090139
58	SCZ	70	-0.678843
31	Control	72	-0.610642
176	SCZ	66	-2.0122
4	SCZ	73	-1.0165
142	Control	65	0.787585
189	SCZ	57	0.885864
17	Control	78	-0.420619
140	Control	55	0.661507
32	Control	66	1.06408
78	Control	64	2.0122
30	Control	52	0.577597
180	Control	58	-0.99355
8	Control	82	0.906557
107	SCZ	71	-0.644368
20	Control	71	-0.244776
120	SCZ	68	0.750359
35	SCZ	69	0.259071
34	Control	85	-0.0346289
162	Control	43	0.865544
46	SCZ	68	0.188061
24	SCZ	93	-0.104053
110	Control	86	-0.346081
93	SCZ	47	-0.451077
71	SCZ	63	0.331414
14	Control	53	0.768839
128	SCZ	68	-0.390546
50	Control	52	0.420619
118	Control	62	0.0484897
132	Control	80	-0.145928
98	Control	73	0.48196
106	Control	68	-1.42314
22	SCZ	54	1.0165
152	Control	60	0.644368
158	Control	42	0.375643
183	SCZ	47	0.27342
47	SCZ	61	1.22389
39	SCZ	69	-1.50394
27	SCZ	62	-0.173983
90	Control	64	0.529174
179	SCZ	89	-2.54112
3	Control	66	1.35069
115	SCZ	49	-0.331414
87	SCZ	83	-1.0888
150	Control	74	0.451077
139	SCZ	70	-1.70391
62	SCZ	33	-0.627416
49	Control	44	1.76628
56	Control	81	-1.19511
13	SCZ	50	-0.545172
91	Control	65	0.405537
23	SCZ	64	-0.561311
19	Control	54	-0.00692444
18	Control	56	-0.0762421
166	Control	65	0.732131
164	SCZ	54	2.28865
65	Control	66	0.30229
119	SCZ	62	-0.949156
36	SCZ	56	-0.0484897
165	Control	90	0.244776
178	Control	82	-0.845575
97	Control	48	-1.8364
101	Control	68	1.42314
104	Control	58	0.696385
134	Control	93	-1.386
143	Control	58	1.64754
136	Control	84	1.1142
108	SCZ	97	-0.661507
145	Control	53	0.678843
177	SCZ	58	-0.497574
82	SCZ	58	0.845575
144	Control	61	0.230531
33	SCZ	52	-0.51331
156	Control	70	-0.15994
130	SCZ	46	0.466463
100	Control	81	1.14034
12	Control	51	-0.787585
73	Control	76	1.25372
186	SCZ	66	-0.732131
10	Control	83	1.31698
103	SCZ	65	-0.188061
94	SCZ	62	-0.230531
85	Control	51	0.346081
182	Control	71	0.00692444
11	SCZ	52	1.19511
7	Control	56	0.390546
187	SCZ	80	0.316819
169	SCZ	85	-0.806613
160	SCZ	42	1.16729
188	Control	71	-0.885864
174	Control	63	-0.202176
72	SCZ	75	0.99355
42	SCZ	66	0.117988
63	SCZ	73	-0.825937
59	Control	47	1.8364
111	SCZ	88	-1.22389
6	SCZ	67	0.287825
159	SCZ	75	0.545172
121	SCZ	60	-2.13027
133	Control	54	0.0346289
74	Control	47	1.70391
175	SCZ	76	-0.375643
126	Control	86	0.949156
129	SCZ	66	-0.117988
2	SCZ	63	-0.906557
113	Control	67	1.28471
69	SCZ	63	1.54831
149	Control	41	-0.435798
5	Control	72	-1.25372
67	Control	77	-0.259071
191	Control	93	-0.696385
43	Control	66	0.927646

### Sheet: 1j
Donor	Case-control status	LF4 expression (Age-adjusted)
122	SCZ	-0.346081
138	SCZ	-0.202176
54	Control	0.561311
151	Control	0.99355
29	Control	-0.0484897
185	Control	1.22389
137	SCZ	1.54831
28	Control	2.13027
124	SCZ	-0.375643
127	Control	0.173983
161	Control	0.644368
80	Control	-1.31698
167	SCZ	-1.22389
146	Control	0.627416
51	Control	0.51331
153	Control	0.971114
64	Control	-0.0346289
117	SCZ	-1.8364
157	SCZ	-0.825937
37	SCZ	-0.00692444
141	Control	-0.529174
173	SCZ	-1.76628
77	SCZ	-0.661507
79	Control	-0.420619
38	SCZ	-0.48196
99	Control	-1.59596
83	Control	-0.466463
184	SCZ	-1.50394
41	Control	-0.644368
40	SCZ	0.375643
9	SCZ	-1.386
15	SCZ	-0.806613
181	SCZ	-0.561311
16	SCZ	0.435798
170	SCZ	-0.577597
95	Control	-1.35069
131	SCZ	-0.405537
21	SCZ	-0.768839
44	SCZ	-0.0207747
147	SCZ	-1.70391
114	SCZ	0.825937
109	SCZ	-1.0165
70	Control	0.529174
163	Control	0.927646
60	Control	1.16729
76	Control	0.117988
45	Control	-1.54831
75	SCZ	0.0623599
88	Control	0.259071
125	SCZ	-1.14034
81	Control	1.28471
57	Control	0.451077
154	SCZ	-0.30229
148	Control	0.420619
96	Control	-0.99355
155	SCZ	0.497574
102	SCZ	1.91692
105	Control	1.03999
89	SCZ	-0.714144
135	SCZ	-0.360823
123	Control	0.768839
26	Control	-0.259071
190	SCZ	-1.03999
168	Control	2.54112
116	SCZ	-0.927646
52	SCZ	-2.54112
172	SCZ	-1.19511
48	SCZ	0.244776
84	SCZ	-0.15994
58	SCZ	-0.545172
31	Control	-0.435798
176	SCZ	-2.0122
4	SCZ	-0.885864
142	Control	0.865544
189	SCZ	0.714144
17	Control	-0.0762421
140	Control	0.316819
32	Control	1.06408
78	Control	2.0122
30	Control	0.230531
180	Control	-1.16729
8	Control	1.14034
107	SCZ	-0.451077
20	Control	-0.131945
120	SCZ	0.845575
35	SCZ	0.390546
34	Control	0.466463
162	Control	0.30229
46	SCZ	0.287825
24	SCZ	0.610642
110	Control	0.145928
93	SCZ	-0.732131
71	SCZ	0.27342
14	Control	0.594039
128	SCZ	-0.316819
50	Control	0.104053
118	Control	0.090139
132	Control	0.202176
98	Control	0.678843
106	Control	-1.42314
22	SCZ	0.885864
152	Control	0.545172
158	Control	-0.145928
183	SCZ	-0.090139
47	SCZ	1.1142
39	SCZ	-1.46235
27	SCZ	-0.216332
90	Control	0.48196
179	SCZ	-2.28865
3	Control	1.31698
115	SCZ	-0.610642
87	SCZ	-0.845575
150	Control	0.661507
139	SCZ	-1.64754
62	SCZ	-1.28471
49	Control	1.70391
56	Control	-1.0888
13	SCZ	-0.787585
91	Control	0.360823
23	SCZ	-0.51331
19	Control	-0.230531
18	Control	-0.27342
166	Control	0.750359
164	SCZ	2.28865
65	Control	0.331414
119	SCZ	-1.06408
36	SCZ	-0.244776
165	Control	0.906557
178	Control	-0.497574
97	Control	-1.91692
101	Control	1.50394
104	Control	0.577597
134	Control	-0.971114
143	Control	1.76628
136	Control	1.35069
108	SCZ	0.0484897
145	Control	0.405537
177	SCZ	-0.594039
82	SCZ	0.696385
144	Control	0.131945
33	SCZ	-0.696385
156	Control	0.00692444
130	SCZ	0.0346289
100	Control	1.386
12	Control	-1.1142
73	Control	1.42314
186	SCZ	-0.678843
10	Control	1.64754
103	SCZ	-0.188061
94	SCZ	-0.331414
85	Control	0.0762421
182	Control	0.216332
11	SCZ	1.0165
7	Control	0.15994
187	SCZ	0.732131
169	SCZ	-0.390546
160	SCZ	0.806613
188	Control	-0.750359
174	Control	-0.287825
72	SCZ	1.0888
42	SCZ	0.188061
63	SCZ	-0.627416
59	Control	1.8364
111	SCZ	-0.906557
6	SCZ	0.346081
159	SCZ	0.787585
121	SCZ	-2.13027
133	Control	-0.173983
74	Control	1.59596
175	SCZ	-0.117988
126	Control	1.19511
129	SCZ	-0.0623599
2	SCZ	-0.949156
113	Control	1.25372
69	SCZ	1.46235
149	Control	-0.865544
5	Control	-1.25372
67	Control	0.0207747
191	Control	-0.104053
43	Control	0.949156
