## Supplementary material for "Concerted neuron-astrocyte gene expression declines in aging and schizophrenia": Source Data Extended Data Figure 1

### Sheet: 1a
Donor	Age
122	67
138	62
54	78
151	73
29	71
185	50
137	65
28	63
124	66
127	53
161	85
80	77
167	42
146	67
51	62
153	76
64	74
117	58
157	76
37	47
141	58
173	69
77	77
79	72
38	32
99	76
83	65
184	58
41	74
40	58
9	83
15	59
181	50
16	75
170	29
95	68
131	47
21	87
44	52
68	33
147	57
114	56
109	87
70	38
163	57
60	53
76	53
45	61
75	80
88	67
92	58
66	77
125	50
81	54
57	63
154	46
148	79
171	40
96	73
155	74
102	56
105	88
89	22
135	60
123	60
26	55
190	79
168	68
116	48
52	62
172	56
53	42
48	93
84	60
58	70
31	72
176	66
4	73
142	65
189	57
17	78
140	55
32	66
78	64
30	52
180	58
8	82
107	71
20	71
120	68
35	69
34	85
162	43
46	68
24	93
110	86
93	47
71	63
14	53
128	68
50	52
118	62
132	80
98	73
106	68
22	54
152	60
158	42
183	47
47	61
39	69
27	62
90	64
179	89
3	66
115	49
87	83
150	74
139	70
62	33
49	44
56	81
13	50
91	65
23	64
19	54
18	56
166	65
164	54
65	66
119	62
36	56
165	90
178	82
97	48
101	68
104	58
134	93
25	44
143	58
136	84
108	97
145	53
177	58
1	75
82	58
144	61
33	52
156	70
130	46
100	81
12	51
73	76
186	66
10	83
103	65
94	62
86	69
85	51
61	61
182	71
11	52
7	56
187	80
169	85
160	42
112	25
188	71
174	63
72	75
42	66
63	73
59	47
111	88
6	67
159	75
121	60
133	54
74	47
175	76
126	86
129	66
2	63
113	67
69	63
55	22
149	41
5	72
67	77
191	93
43	66

### Sheet: 1b
Age (Control)	Age (SCZ)
38	22
41.0698	29
42.1395	32
43.2093	33
44.8372	42
47	42
47.4186	46
48.9767	46
50.5581	47
51	47
51.6977	47
52	47
52.8372	48
53	49
53	50
53	50
53.1163	50
54	52
54	52
54.3256	52
55	54
55.4651	54
56	56
56.6047	56
57.6744	56
58	56
58	57
58	57
59.907	58
60.0233	58
61	58
61.1628	58
62	58
62.3023	59
63	60
63	60
63.5116	60
64	61
64.6512	62
65	62
65	62
65	62
65.9302	62
66	63
66	63
66.1395	63
67	64
67	65
67.3488	65
68	66
68	66
68	66
69.2558	66
70.6977	66
71	67
71	67
71	68
71.9767	68
72	68
72.1163	69
73	69
73	69
73.3256	70
74	70
74	71
75.0698	73
76	73
76	74
76.7442	75
77	75
77.8837	75
78	76
79.0233	76
80.093	77
81	79
81.2326	80
82	80
82.3721	83
83.4419	83
84.5116	85
85	87
85.6512	87
86	88
87.5814	89
89.7209	93
92.7907	93
93	97

### Sheet: 1c
Donor	Case-control status	Age
122	SCZ	67
138	SCZ	62
54	Control	78
151	Control	73
29	Control	71
185	Control	50
137	SCZ	65
28	Control	63
124	SCZ	66
127	Control	53
161	Control	85
80	Control	77
167	SCZ	42
146	Control	67
51	Control	62
153	Control	76
64	Control	74
117	SCZ	58
157	SCZ	76
37	SCZ	47
141	Control	58
173	SCZ	69
77	SCZ	77
79	Control	72
38	SCZ	32
99	Control	76
83	Control	65
184	SCZ	58
41	Control	74
40	SCZ	58
9	SCZ	83
15	SCZ	59
181	SCZ	50
16	SCZ	75
170	SCZ	29
95	Control	68
131	SCZ	47
21	SCZ	87
44	SCZ	52
68	Control	33
147	SCZ	57
114	SCZ	56
109	SCZ	87
70	Control	38
163	Control	57
60	Control	53
76	Control	53
45	Control	61
75	SCZ	80
88	Control	67
92	Control	58
66	Control	77
125	SCZ	50
81	Control	54
57	Control	63
154	SCZ	46
148	Control	79
171	SCZ	40
96	Control	73
155	SCZ	74
102	SCZ	56
105	Control	88
89	SCZ	22
135	SCZ	60
123	Control	60
26	Control	55
190	SCZ	79
168	Control	68
116	SCZ	48
52	SCZ	62
172	SCZ	56
53	SCZ	42
48	SCZ	93
84	SCZ	60
58	SCZ	70
31	Control	72
176	SCZ	66
4	SCZ	73
142	Control	65
189	SCZ	57
17	Control	78
140	Control	55
32	Control	66
78	Control	64
30	Control	52
180	Control	58
8	Control	82
107	SCZ	71
20	Control	71
120	SCZ	68
35	SCZ	69
34	Control	85
162	Control	43
46	SCZ	68
24	SCZ	93
110	Control	86
93	SCZ	47
71	SCZ	63
14	Control	53
128	SCZ	68
50	Control	52
118	Control	62
132	Control	80
98	Control	73
106	Control	68
22	SCZ	54
152	Control	60
158	Control	42
183	SCZ	47
47	SCZ	61
39	SCZ	69
27	SCZ	62
90	Control	64
179	SCZ	89
3	Control	66
115	SCZ	49
87	SCZ	83
150	Control	74
139	SCZ	70
62	SCZ	33
49	Control	44
56	Control	81
13	SCZ	50
91	Control	65
23	SCZ	64
19	Control	54
18	Control	56
166	Control	65
164	SCZ	54
65	Control	66
119	SCZ	62
36	SCZ	56
165	Control	90
178	Control	82
97	Control	48
101	Control	68
104	Control	58
134	Control	93
25	SCZ	44
143	Control	58
136	Control	84
108	SCZ	97
145	Control	53
177	SCZ	58
1	SCZ	75
82	SCZ	58
144	Control	61
33	SCZ	52
156	Control	70
130	SCZ	46
100	Control	81
12	Control	51
73	Control	76
186	SCZ	66
10	Control	83
103	SCZ	65
94	SCZ	62
86	Control	69
85	Control	51
61	SCZ	61
182	Control	71
11	SCZ	52
7	Control	56
187	SCZ	80
169	SCZ	85
160	SCZ	42
112	SCZ	25
188	Control	71
174	Control	63
72	SCZ	75
42	SCZ	66
63	SCZ	73
59	Control	47
111	SCZ	88
6	SCZ	67
159	SCZ	75
121	SCZ	60
133	Control	54
74	Control	47
175	SCZ	76
126	Control	86
129	SCZ	66
2	SCZ	63
113	Control	67
69	SCZ	63
55	SCZ	22
149	Control	41
5	Control	72
67	Control	77
191	Control	93
43	Control	66

### Sheet: 1d
Donor	Case-control status	Age
122	SCZ	67
138	SCZ	62
54	Control	78
151	Control	73
29	Control	71
185	Control	50
137	SCZ	65
28	Control	63
124	SCZ	66
127	Control	53
161	Control	85
80	Control	77
167	SCZ	42
146	Control	67
51	Control	62
153	Control	76
64	Control	74
117	SCZ	58
157	SCZ	76
37	SCZ	47
141	Control	58
173	SCZ	69
77	SCZ	77
79	Control	72
38	SCZ	32
99	Control	76
83	Control	65
184	SCZ	58
41	Control	74
40	SCZ	58
9	SCZ	83
15	SCZ	59
181	SCZ	50
16	SCZ	75
170	SCZ	29
95	Control	68
131	SCZ	47
21	SCZ	87
44	SCZ	52
68	Control	33
147	SCZ	57
114	SCZ	56
109	SCZ	87
70	Control	38
163	Control	57
60	Control	53
76	Control	53
45	Control	61
75	SCZ	80
88	Control	67
92	Control	58
66	Control	77
125	SCZ	50
81	Control	54
57	Control	63
154	SCZ	46
148	Control	79
171	SCZ	40
96	Control	73
155	SCZ	74
102	SCZ	56
105	Control	88
89	SCZ	22
135	SCZ	60
123	Control	60
26	Control	55
190	SCZ	79
168	Control	68
116	SCZ	48
52	SCZ	62
172	SCZ	56
53	SCZ	42
48	SCZ	93
84	SCZ	60
58	SCZ	70
31	Control	72
176	SCZ	66
4	SCZ	73
142	Control	65
189	SCZ	57
17	Control	78
140	Control	55
32	Control	66
78	Control	64
30	Control	52
180	Control	58
8	Control	82
107	SCZ	71
20	Control	71
120	SCZ	68
35	SCZ	69
34	Control	85
162	Control	43
46	SCZ	68
24	SCZ	93
110	Control	86
93	SCZ	47
71	SCZ	63
14	Control	53
128	SCZ	68
50	Control	52
118	Control	62
132	Control	80
98	Control	73
106	Control	68
22	SCZ	54
152	Control	60
158	Control	42
183	SCZ	47
47	SCZ	61
39	SCZ	69
27	SCZ	62
90	Control	64
179	SCZ	89
3	Control	66
115	SCZ	49
87	SCZ	83
150	Control	74
139	SCZ	70
62	SCZ	33
49	Control	44
56	Control	81
13	SCZ	50
91	Control	65
23	SCZ	64
19	Control	54
18	Control	56
166	Control	65
164	SCZ	54
65	Control	66
119	SCZ	62
36	SCZ	56
165	Control	90
178	Control	82
97	Control	48
101	Control	68
104	Control	58
134	Control	93
25	SCZ	44
143	Control	58
136	Control	84
108	SCZ	97
145	Control	53
177	SCZ	58
1	SCZ	75
82	SCZ	58
144	Control	61
33	SCZ	52
156	Control	70
130	SCZ	46
100	Control	81
12	Control	51
73	Control	76
186	SCZ	66
10	Control	83
103	SCZ	65
94	SCZ	62
86	Control	69
85	Control	51
61	SCZ	61
182	Control	71
11	SCZ	52
7	Control	56
187	SCZ	80
169	SCZ	85
160	SCZ	42
112	SCZ	25
188	Control	71
174	Control	63
72	SCZ	75
42	SCZ	66
63	SCZ	73
59	Control	47
111	SCZ	88
6	SCZ	67
159	SCZ	75
121	SCZ	60
133	Control	54
74	Control	47
175	SCZ	76
126	Control	86
129	SCZ	66
2	SCZ	63
113	Control	67
69	SCZ	63
55	SCZ	22
149	Control	41
5	Control	72
67	Control	77
191	Control	93
43	Control	66

### Sheet: 1e
Donor	Sex	Age
122	Male	67
138	Female	62
54	Female	78
151	Male	73
29	Male	71
185	Female	50
137	Female	65
28	Male	63
124	Female	66
127	Male	53
161	Female	85
80	Female	77
167	Male	42
146	Female	67
51	Male	62
153	Male	76
64	Female	74
117	Male	58
157	Female	76
37	Female	47
141	Female	58
173	Male	69
77	Male	77
79	Male	72
38	Male	32
99	Male	76
83	Male	65
184	Male	58
41	Male	74
40	Male	58
9	Female	83
15	Male	59
181	Male	50
16	Female	75
170	Male	29
95	Male	68
131	Male	47
21	Female	87
44	Male	52
68	Male	33
147	Male	57
114	Male	56
109	Female	87
70	Male	38
163	Male	57
60	Male	53
76	Female	53
45	Female	61
75	Female	80
88	Male	67
92	Male	58
66	Female	77
125	Male	50
81	Male	54
57	Female	63
154	Male	46
148	Male	79
171	Female	40
96	Male	73
155	Female	74
102	Male	56
105	Male	88
89	Male	22
135	Female	60
123	Male	60
26	Male	55
190	Female	79
168	Male	68
116	Female	48
52	Male	62
172	Female	56
53	Male	42
48	Female	93
84	Male	60
58	Female	70
31	Male	72
176	Male	66
4	Female	73
142	Male	65
189	Male	57
17	Female	78
140	Male	55
32	Male	66
78	Male	64
30	Male	52
180	Male	58
8	Female	82
107	Male	71
20	Female	71
120	Male	68
35	Female	69
34	Female	85
162	Male	43
46	Female	68
24	Female	93
110	Female	86
93	Male	47
71	Male	63
14	Male	53
128	Female	68
50	Male	52
118	Female	62
132	Male	80
98	Male	73
106	Male	68
22	Male	54
152	Male	60
158	Female	42
183	Male	47
47	Female	61
39	Female	69
27	Male	62
90	Male	64
179	Female	89
3	Male	66
115	Male	49
87	Male	83
150	Male	74
139	Female	70
62	Male	33
49	Male	44
56	Female	81
13	Male	50
91	Male	65
23	Female	64
19	Male	54
18	Male	56
166	Female	65
164	Female	54
65	Male	66
119	Female	62
36	Male	56
165	Female	90
178	Female	82
97	Male	48
101	Male	68
104	Male	58
134	Female	93
25	Male	44
143	Female	58
136	Female	84
108	Female	97
145	Male	53
177	Male	58
1	Female	75
82	Female	58
144	Male	61
33	Female	52
156	Female	70
130	Male	46
100	Female	81
12	Male	51
73	Female	76
186	Female	66
10	Male	83
103	Female	65
94	Male	62
86	Female	69
85	Female	51
61	Female	61
182	Male	71
11	Male	52
7	Male	56
187	Female	80
169	Female	85
160	Male	42
112	Male	25
188	Male	71
174	Male	63
72	Female	75
42	Male	66
63	Male	73
59	Female	47
111	Female	88
6	Male	67
159	Male	75
121	Male	60
133	Male	54
74	Male	47
175	Female	76
126	Male	86
129	Male	66
2	Male	63
113	Male	67
69	Male	63
55	Male	22
149	Male	41
5	Male	72
67	Male	77
191	Female	93
43	Female	66

### Sheet: 1f
Donor	Sex	Age
122	Male	67
138	Female	62
54	Female	78
151	Male	73
29	Male	71
185	Female	50
137	Female	65
28	Male	63
124	Female	66
127	Male	53
161	Female	85
80	Female	77
167	Male	42
146	Female	67
51	Male	62
153	Male	76
64	Female	74
117	Male	58
157	Female	76
37	Female	47
141	Female	58
173	Male	69
77	Male	77
79	Male	72
38	Male	32
99	Male	76
83	Male	65
184	Male	58
41	Male	74
40	Male	58
9	Female	83
15	Male	59
181	Male	50
16	Female	75
170	Male	29
95	Male	68
131	Male	47
21	Female	87
44	Male	52
68	Male	33
147	Male	57
114	Male	56
109	Female	87
70	Male	38
163	Male	57
60	Male	53
76	Female	53
45	Female	61
75	Female	80
88	Male	67
92	Male	58
66	Female	77
125	Male	50
81	Male	54
57	Female	63
154	Male	46
148	Male	79
171	Female	40
96	Male	73
155	Female	74
102	Male	56
105	Male	88
89	Male	22
135	Female	60
123	Male	60
26	Male	55
190	Female	79
168	Male	68
116	Female	48
52	Male	62
172	Female	56
53	Male	42
48	Female	93
84	Male	60
58	Female	70
31	Male	72
176	Male	66
4	Female	73
142	Male	65
189	Male	57
17	Female	78
140	Male	55
32	Male	66
78	Male	64
30	Male	52
180	Male	58
8	Female	82
107	Male	71
20	Female	71
120	Male	68
35	Female	69
34	Female	85
162	Male	43
46	Female	68
24	Female	93
110	Female	86
93	Male	47
71	Male	63
14	Male	53
128	Female	68
50	Male	52
118	Female	62
132	Male	80
98	Male	73
106	Male	68
22	Male	54
152	Male	60
158	Female	42
183	Male	47
47	Female	61
39	Female	69
27	Male	62
90	Male	64
179	Female	89
3	Male	66
115	Male	49
87	Male	83
150	Male	74
139	Female	70
62	Male	33
49	Male	44
56	Female	81
13	Male	50
91	Male	65
23	Female	64
19	Male	54
18	Male	56
166	Female	65
164	Female	54
65	Male	66
119	Female	62
36	Male	56
165	Female	90
178	Female	82
97	Male	48
101	Male	68
104	Male	58
134	Female	93
25	Male	44
143	Female	58
136	Female	84
108	Female	97
145	Male	53
177	Male	58
1	Female	75
82	Female	58
144	Male	61
33	Female	52
156	Female	70
130	Male	46
100	Female	81
12	Male	51
73	Female	76
186	Female	66
10	Male	83
103	Female	65
94	Male	62
86	Female	69
85	Female	51
61	Female	61
182	Male	71
11	Male	52
7	Male	56
187	Female	80
169	Female	85
160	Male	42
112	Male	25
188	Male	71
174	Male	63
72	Female	75
42	Male	66
63	Male	73
59	Female	47
111	Female	88
6	Male	67
159	Male	75
121	Male	60
133	Male	54
74	Male	47
175	Female	76
126	Male	86
129	Male	66
2	Male	63
113	Male	67
69	Male	63
55	Male	22
149	Male	41
5	Male	72
67	Male	77
191	Female	93
43	Female	66
