## Supplementary material for "Concerted neuron-astrocyte gene expression declines in aging and schizophrenia": Source Data Extended Data Figure 17

### Sheet: 17e
Donor	Case-control status	Subtype	Percent of nuclei
	SCZ	Fibrous	5.87156
	SCZ	Interlaminar	3.3945
	SCZ	Protoplasmic	90.7339
	Control	Fibrous	1.48548
	Control	Interlaminar	20.054
	Control	Protoplasmic	78.4605
	SCZ	Fibrous	2.48815
	SCZ	Interlaminar	4.2654
	SCZ	Protoplasmic	93.2464
	Control	Fibrous	10.197
	Control	Interlaminar	1.15875
	Control	Protoplasmic	88.6443
	SCZ	Fibrous	2.02475
	SCZ	Interlaminar	7.31159
	SCZ	Protoplasmic	90.6637
	Control	Fibrous	5.33808
	Control	Interlaminar	8.00712
	Control	Protoplasmic	86.6548
	Control	Fibrous	1.69332
	Control	Interlaminar	5.92662
	Control	Protoplasmic	92.3801
	SCZ	Fibrous	0.915751
	SCZ	Interlaminar	6.13553
	SCZ	Protoplasmic	92.9487
	Control	Fibrous	13.2622
	Control	Interlaminar	4.57317
	Control	Protoplasmic	82.1646
	SCZ	Fibrous	0.086881
	SCZ	Interlaminar	7.90617
	SCZ	Protoplasmic	92.007
	Control	Fibrous	9.47368
	Control	Interlaminar	1.62679
	Control	Protoplasmic	88.8995
	SCZ	Fibrous	5.22088
	SCZ	Interlaminar	5.52209
	SCZ	Protoplasmic	89.257
	Control	Fibrous	0.429185
	Control	Interlaminar	9.33476
	Control	Protoplasmic	90.2361
	SCZ	Fibrous	2.16867
	SCZ	Interlaminar	6.74699
	SCZ	Protoplasmic	91.0843
	SCZ	Fibrous	1.16487
	SCZ	Interlaminar	3.22581
	SCZ	Protoplasmic	95.6093
	Control	Fibrous	13.0795
	Control	Interlaminar	2.15232
	Control	Protoplasmic	84.7682
	Control	Fibrous	0.647948
	Control	Interlaminar	11.2311
	Control	Protoplasmic	88.121
	Control	Fibrous	2.42537
	Control	Interlaminar	11.9403
	Control	Protoplasmic	85.6343
	Control	Fibrous	12.8755
	Control	Interlaminar	8.3691
	Control	Protoplasmic	78.7554
	SCZ	Fibrous	10.5852
	SCZ	Interlaminar	1.54905
	SCZ	Protoplasmic	87.8657
	SCZ	Fibrous	3.32865
	SCZ	Interlaminar	20.5813
	SCZ	Protoplasmic	76.09
	SCZ	Fibrous	5.14019
	SCZ	Interlaminar	4.6729
	SCZ	Protoplasmic	90.1869
	SCZ	Fibrous	0.792952
	SCZ	Interlaminar	1.05727
	SCZ	Protoplasmic	98.1498
	Control	Fibrous	3.73045
	Control	Interlaminar	18.1709
	Control	Protoplasmic	78.0987
	SCZ	Fibrous	9.21409
	SCZ	Interlaminar	0.813008
	SCZ	Protoplasmic	89.9729
	Control	Fibrous	0.423216
	Control	Interlaminar	37.9081
	Control	Protoplasmic	61.6687
	Control	Fibrous	0.431034
	Control	Interlaminar	3.01724
	Control	Protoplasmic	96.5517
	Control	Fibrous	6.80191
	Control	Interlaminar	24.9403
	Control	Protoplasmic	68.2578
	Control	Fibrous	19.5751
	Control	Protoplasmic	80.4249
	Control	Fibrous	2.3988
	Control	Interlaminar	9.29535
	Control	Protoplasmic	88.3058
	SCZ	Fibrous	2.26415
	SCZ	Interlaminar	1.38365
	SCZ	Protoplasmic	96.3522
	Control	Interlaminar	4.90956
	Control	Protoplasmic	95.0904
	SCZ	Fibrous	0.590319
	SCZ	Interlaminar	0.295159
	SCZ	Protoplasmic	99.1145
	SCZ	Fibrous	5.65724
	SCZ	Interlaminar	7.98669
	SCZ	Protoplasmic	86.3561
	SCZ	Fibrous	30.414
	SCZ	Interlaminar	1.43312
	SCZ	Protoplasmic	68.1529
	SCZ	Fibrous	1.95911
	SCZ	Interlaminar	22.5724
	SCZ	Protoplasmic	75.4685
	SCZ	Fibrous	7.89474
	SCZ	Interlaminar	3.04709
	SCZ	Protoplasmic	89.0582
	SCZ	Fibrous	11.5906
	SCZ	Interlaminar	9.00123
	SCZ	Protoplasmic	79.4081
	Control	Fibrous	30.031
	Control	Interlaminar	5.41796
	Control	Protoplasmic	64.5511
	SCZ	Fibrous	10.989
	SCZ	Interlaminar	1.8315
	SCZ	Protoplasmic	87.1795
	Control	Interlaminar	1.346
	Control	Protoplasmic	98.654
	SCZ	Fibrous	0.205128
	SCZ	Interlaminar	4.20513
	SCZ	Protoplasmic	95.5897
	Control	Fibrous	11.5246
	Control	Interlaminar	0.240096
	Control	Protoplasmic	88.2353
	SCZ	Fibrous	0.79096
	SCZ	Interlaminar	10.6215
	SCZ	Protoplasmic	88.5876
	SCZ	Fibrous	2.62787
	SCZ	Interlaminar	11.4969
	SCZ	Protoplasmic	85.8752
	SCZ	Fibrous	1.28205
	SCZ	Interlaminar	15.5678
	SCZ	Protoplasmic	83.1502
	Control	Fibrous	1.68067
	Control	Interlaminar	0.840336
	Control	Protoplasmic	97.479
	Control	Fibrous	0.169205
	Control	Interlaminar	13.0288
	Control	Protoplasmic	86.802
	Control	Fibrous	2.34506
	Control	Interlaminar	0.335008
	Control	Protoplasmic	97.3199
	SCZ	Fibrous	2.29568
	SCZ	Interlaminar	0.734619
	SCZ	Protoplasmic	96.9697
	Control	Fibrous	7.94913
	Control	Interlaminar	6.75676
	Control	Protoplasmic	85.2941
	Control	Fibrous	2.3301
	Control	Interlaminar	20
	Control	Protoplasmic	77.6699
	Control	Fibrous	0.821596
	Control	Interlaminar	8.68545
	Control	Protoplasmic	90.493
	SCZ	Fibrous	0.184729
	SCZ	Interlaminar	5.04926
	SCZ	Protoplasmic	94.766
	Control	Fibrous	0.0785238
	Control	Interlaminar	17.1574
	Control	Protoplasmic	82.764
	Control	Fibrous	8.56354
	Control	Interlaminar	13.7201
	Control	Protoplasmic	77.7164
	SCZ	Fibrous	8.81971
	SCZ	Interlaminar	1.55642
	SCZ	Protoplasmic	89.6239
	SCZ	Fibrous	4.60317
	SCZ	Interlaminar	2.22222
	SCZ	Protoplasmic	93.1746
	Control	Fibrous	9.43662
	Control	Interlaminar	2.8169
	Control	Protoplasmic	87.7465
	Control	Fibrous	4.95315
	Control	Interlaminar	14.7256
	Control	Protoplasmic	80.3213
	Control	Fibrous	1.65354
	Control	Interlaminar	8.18898
	Control	Protoplasmic	90.1575
	SCZ	Fibrous	5.29801
	SCZ	Interlaminar	9.60265
	SCZ	Protoplasmic	85.0993
	Control	Fibrous	5.7377
	Control	Interlaminar	1.12705
	Control	Protoplasmic	93.1352
	SCZ	Fibrous	16.6432
	SCZ	Interlaminar	0.705219
	SCZ	Protoplasmic	82.6516
	SCZ	Fibrous	0.594228
	SCZ	Interlaminar	12.3939
	SCZ	Protoplasmic	87.0119
	Control	Fibrous	7.97468
	Control	Interlaminar	10
	Control	Protoplasmic	82.0253
	Control	Interlaminar	1.65563
	Control	Protoplasmic	98.3444
	SCZ	Fibrous	1.59292
	SCZ	Interlaminar	8.0531
	SCZ	Protoplasmic	90.354
	Control	Fibrous	6.18785
	Control	Interlaminar	0.552486
	Control	Protoplasmic	93.2597
	SCZ	Fibrous	9.59233
	SCZ	Interlaminar	3.71703
	SCZ	Protoplasmic	86.6906
	Control	Fibrous	0.663604
	Control	Interlaminar	11.1281
	Control	Protoplasmic	88.2083
	Control	Fibrous	1.70213
	Control	Interlaminar	20
	Control	Protoplasmic	78.2979
	Control	Fibrous	32
	Control	Interlaminar	0.25
	Control	Protoplasmic	67.75
	Control	Fibrous	0.519603
	Control	Interlaminar	2.40907
	Control	Protoplasmic	97.0713
	SCZ	Fibrous	2.8135
	SCZ	Interlaminar	0.482315
	SCZ	Protoplasmic	96.7042
	Control	Fibrous	2.1021
	Control	Interlaminar	19.8198
	Control	Protoplasmic	78.0781
	SCZ	Fibrous	9.71129
	SCZ	Interlaminar	12.8609
	SCZ	Protoplasmic	77.4278
	Control	Interlaminar	5.76923
	Control	Protoplasmic	94.2308
	SCZ	Fibrous	20.0348
	SCZ	Interlaminar	0.348432
	SCZ	Protoplasmic	79.6167
	Control	Fibrous	8.54545
	Control	Interlaminar	7.81818
	Control	Protoplasmic	83.6364
	SCZ	Fibrous	0.42061
	SCZ	Interlaminar	17.245
	SCZ	Protoplasmic	82.3344
	Control	Fibrous	4.01126
	Control	Interlaminar	16.7136
	Control	Protoplasmic	79.2752
	Control	Fibrous	1.16144
	Control	Interlaminar	2.67131
	Control	Protoplasmic	96.1672
	SCZ	Fibrous	0.376294
	SCZ	Interlaminar	2.96331
	SCZ	Protoplasmic	96.6604
	SCZ	Fibrous	2.5641
	SCZ	Interlaminar	0.976801
	SCZ	Protoplasmic	96.4591
	Control	Fibrous	4.7619
	Control	Interlaminar	8.79121
	Control	Protoplasmic	86.4469
	Control	Fibrous	18.6235
	Control	Interlaminar	15.5196
	Control	Protoplasmic	65.857
	Control	Fibrous	15.3162
	Control	Interlaminar	3.62393
	Control	Protoplasmic	81.0598
	Control	Fibrous	4.39276
	Control	Interlaminar	2.45478
	Control	Protoplasmic	93.1525
	Control	Fibrous	4.85232
	Control	Interlaminar	0.421941
	Control	Protoplasmic	94.7257
	Control	Fibrous	8.55705
	Control	Interlaminar	3.52349
	Control	Protoplasmic	87.9195
	Control	Fibrous	0.199601
	Control	Interlaminar	12.475
	Control	Protoplasmic	87.3253
	SCZ	Fibrous	3.13105
	SCZ	Interlaminar	9.81278
	SCZ	Protoplasmic	87.0562
	SCZ	Fibrous	7.33549
	SCZ	Interlaminar	4.63862
	SCZ	Protoplasmic	88.0259
	Control	Fibrous	0.371747
	Control	Interlaminar	13.0112
	Control	Protoplasmic	86.6171
	Control	Fibrous	4.29836
	Control	Interlaminar	6.95322
	Control	Protoplasmic	88.7484
	Control	Fibrous	23.6048
	Control	Interlaminar	2.19579
	Control	Protoplasmic	74.1995
	SCZ	Fibrous	9.54447
	SCZ	Interlaminar	12.3644
	SCZ	Protoplasmic	78.0911
	SCZ	Fibrous	4.15815
	SCZ	Interlaminar	17.2461
	SCZ	Protoplasmic	78.5958
	SCZ	Fibrous	1.34429
	SCZ	Interlaminar	5.97461
	SCZ	Protoplasmic	92.6811
	Control	Fibrous	1.65746
	Control	Interlaminar	4.41989
	Control	Protoplasmic	93.9227
	SCZ	Fibrous	13.1339
	SCZ	Interlaminar	4.42133
	SCZ	Protoplasmic	82.4447
	Control	Interlaminar	2.45763
	Control	Protoplasmic	97.5424
	SCZ	Fibrous	16.6879
	SCZ	Interlaminar	5.09554
	SCZ	Protoplasmic	78.2166
	SCZ	Fibrous	20.3647
	SCZ	Interlaminar	5.31915
	SCZ	Protoplasmic	74.3161
	SCZ	Fibrous	0.820633
	SCZ	Interlaminar	6.09613
	SCZ	Protoplasmic	93.0832
	SCZ	Fibrous	0.391294
	SCZ	Interlaminar	13.573
	SCZ	Protoplasmic	86.0357
	Control	Fibrous	8.18713
	Control	Interlaminar	40.9357
	Control	Protoplasmic	50.8772
	SCZ	Fibrous	2.35546
	SCZ	Interlaminar	5.35332
	SCZ	Protoplasmic	92.2912
	SCZ	Fibrous	2.50896
	SCZ	Interlaminar	11.6487
	SCZ	Protoplasmic	85.8423
	SCZ	Fibrous	51.5663
	SCZ	Interlaminar	0.481928
	SCZ	Protoplasmic	47.9518
	SCZ	Fibrous	1.66852
	SCZ	Interlaminar	20.4672
	SCZ	Protoplasmic	77.8643
	Control	Interlaminar	2.71967
	Control	Protoplasmic	97.2803
	SCZ	Fibrous	1.2848
	SCZ	Interlaminar	7.06638
	SCZ	Protoplasmic	91.6488
	SCZ	Fibrous	12.4153
	SCZ	Interlaminar	4.06321
	SCZ	Protoplasmic	83.5214
	Control	Fibrous	1.05263
	Control	Interlaminar	3.60902
	Control	Protoplasmic	95.3383
	Control	Fibrous	2.08333
	Control	Interlaminar	2.08333
	Control	Protoplasmic	95.8333
	SCZ	Fibrous	2.33918
	SCZ	Interlaminar	10.1365
	SCZ	Protoplasmic	87.5244
	SCZ	Fibrous	6.80473
	SCZ	Interlaminar	5.32544
	SCZ	Protoplasmic	87.8698
	SCZ	Fibrous	1.67254
	SCZ	Interlaminar	2.99296
	SCZ	Protoplasmic	95.3345
	SCZ	Fibrous	5.22876
	SCZ	Interlaminar	2.87582
	SCZ	Protoplasmic	91.8954
	Control	Fibrous	0.492207
	Control	Interlaminar	12.1411
	Control	Protoplasmic	87.3667
	Control	Fibrous	5.47196
	Control	Interlaminar	10.5335
	Control	Protoplasmic	83.9945
	Control	Fibrous	7.87402
	Control	Interlaminar	16.5354
	Control	Protoplasmic	75.5906
	SCZ	Fibrous	6.14849
	SCZ	Interlaminar	6.2645
	SCZ	Protoplasmic	87.587
	Control	Fibrous	1.82556
	Control	Interlaminar	2.29885
	Control	Protoplasmic	95.8756
	SCZ	Fibrous	0.730689
	SCZ	Interlaminar	8.61169
	SCZ	Protoplasmic	90.6576
	SCZ	Fibrous	13.9693
	SCZ	Interlaminar	4.25894
	SCZ	Protoplasmic	81.7717
	SCZ	Fibrous	3.79285
	SCZ	Interlaminar	10.868
	SCZ	Protoplasmic	85.3392
	Control	Fibrous	2.5019
	Control	Interlaminar	4.85216
	Control	Protoplasmic	92.6459
	Control	Fibrous	8.08625
	Control	Interlaminar	10.5121
	Control	Protoplasmic	81.4016
	Control	Fibrous	3.34686
	Control	Interlaminar	6.08519
	Control	Protoplasmic	90.568
	Control	Fibrous	0.553505
	Control	Interlaminar	3.46863
	Control	Protoplasmic	95.9779
	Control	Fibrous	2.11685
	Control	Interlaminar	23.2854
	Control	Protoplasmic	74.5978
	Control	Fibrous	4.45736
	Control	Interlaminar	16.2791
	Control	Protoplasmic	79.2636
	Control	Fibrous	5.30086
	Control	Interlaminar	8.16619
	Control	Protoplasmic	86.533
	SCZ	Fibrous	18.4739
	SCZ	Interlaminar	2.40964
	SCZ	Protoplasmic	79.1165
	Control	Fibrous	2.55242
	Control	Interlaminar	16.6819
	Control	Protoplasmic	80.7657
	Control	Fibrous	0.431965
	Control	Interlaminar	42.5486
	Control	Protoplasmic	57.0194
	Control	Fibrous	2.40642
	Control	Interlaminar	1.87166
	Control	Protoplasmic	95.7219
	Control	Fibrous	3.09278
	Control	Interlaminar	7.83505
	Control	Protoplasmic	89.0722
	Control	Fibrous	0.985222
	Control	Interlaminar	1.47783
	Control	Protoplasmic	97.5369
	Control	Fibrous	5.23666
	Control	Interlaminar	5.63948
	Control	Protoplasmic	89.1239
	SCZ	Fibrous	8.37004
	SCZ	Interlaminar	1.5859
	SCZ	Protoplasmic	90.0441
	SCZ	Fibrous	2.49377
	SCZ	Interlaminar	1.49626
	SCZ	Protoplasmic	96.01
	Control	Fibrous	1.2766
	Control	Interlaminar	0.283688
	Control	Protoplasmic	98.4397
	SCZ	Fibrous	44.3015
	SCZ	Interlaminar	0.183824
	SCZ	Protoplasmic	55.5147
	Control	Fibrous	5.66281
	Control	Interlaminar	3.3462
	Control	Protoplasmic	90.991
	SCZ	Fibrous	2.1575
	SCZ	Interlaminar	6.90399
	SCZ	Protoplasmic	90.9385
	SCZ	Fibrous	8.14558
	SCZ	Interlaminar	18.3709
	SCZ	Protoplasmic	73.4835
	Control	Fibrous	1.38249
	Control	Interlaminar	1.84332
	Control	Protoplasmic	96.7742
	Control	Fibrous	0.156006
	Control	Interlaminar	14.6646
	Control	Protoplasmic	85.1794
	Control	Fibrous	1.30412
	Control	Interlaminar	7.87689
	Control	Protoplasmic	90.819
	SCZ	Fibrous	0.442739
	SCZ	Interlaminar	1.4758
	SCZ	Protoplasmic	98.0815
	Control	Fibrous	4.82375
	Control	Interlaminar	3.71058
	Control	Protoplasmic	91.4657
	Control	Fibrous	0.565371
	Control	Interlaminar	5.72438
	Control	Protoplasmic	93.7102
	SCZ	Fibrous	11.8644
	SCZ	Interlaminar	11.3347
	SCZ	Protoplasmic	76.8008
	Control	Fibrous	0.914435
	Control	Interlaminar	3.59242
	Control	Protoplasmic	95.4931
	SCZ	Fibrous	30.8642
	SCZ	Interlaminar	1.23457
	SCZ	Protoplasmic	67.9012
	SCZ	Fibrous	28.7037
	SCZ	Interlaminar	4.62963
	SCZ	Protoplasmic	66.6667
	SCZ	Fibrous	3.14298
	SCZ	Interlaminar	22.4878
	SCZ	Protoplasmic	74.3692
	SCZ	Fibrous	3.82276
	SCZ	Interlaminar	9.38315
	SCZ	Protoplasmic	86.7941
	Control	Fibrous	3.91705
	Control	Interlaminar	2.61137
	Control	Protoplasmic	93.4716
	SCZ	Fibrous	0.465116
	SCZ	Interlaminar	0.620155
	SCZ	Protoplasmic	98.9147
	SCZ	Fibrous	1.08488
	SCZ	Interlaminar	2.55265
	SCZ	Protoplasmic	96.3625
	SCZ	Fibrous	20.1058
	SCZ	Interlaminar	3.43915
	SCZ	Protoplasmic	76.455
	Control	Fibrous	4.77477
	Control	Interlaminar	4.86486
	Control	Protoplasmic	90.3604
	SCZ	Fibrous	25.869
	SCZ	Interlaminar	1.53743
	SCZ	Protoplasmic	72.5936
	Control	Fibrous	10.9589
	Control	Interlaminar	3.95738
	Control	Protoplasmic	85.0837
	SCZ	Fibrous	1.47992
	SCZ	Interlaminar	5.70825
	SCZ	Protoplasmic	92.8118
	Control	Fibrous	1.00792
	Control	Interlaminar	12.815
	Control	Protoplasmic	86.1771
	SCZ	Fibrous	1.72786
	SCZ	Interlaminar	5.50756
	SCZ	Protoplasmic	92.7646
	SCZ	Fibrous	3.25926
	SCZ	Interlaminar	1.62963
	SCZ	Protoplasmic	95.1111
	Control	Fibrous	0.719425
	Control	Interlaminar	3.08325
	Control	Protoplasmic	96.1973
	SCZ	Fibrous	1.33869
	SCZ	Interlaminar	17.2691
	SCZ	Protoplasmic	81.3922
	SCZ	Fibrous	12.7869
	SCZ	Interlaminar	5.90164
	SCZ	Protoplasmic	81.3115
	Control	Fibrous	10.5867
	Control	Interlaminar	0.510204
	Control	Protoplasmic	88.9031
	SCZ	Fibrous	0.698487
	SCZ	Interlaminar	7.21769
	SCZ	Protoplasmic	92.0838
	SCZ	Fibrous	11.039
	SCZ	Interlaminar	0.21645
	SCZ	Protoplasmic	88.7446
	Control	Fibrous	4.75059
	Control	Interlaminar	0.950119
	Control	Protoplasmic	94.2993

### Sheet: 17f
Donor	Donor age	Subtype	Percent of nuclei
	63	Fibrous	5.87156
	63	Interlaminar	3.3945
	63	Protoplasmic	90.7339
	66	Fibrous	1.48548
	66	Interlaminar	20.054
	66	Protoplasmic	78.4605
	73	Fibrous	2.48815
	73	Interlaminar	4.2654
	73	Protoplasmic	93.2464
	72	Fibrous	10.197
	72	Interlaminar	1.15875
	72	Protoplasmic	88.6443
	67	Fibrous	2.02475
	67	Interlaminar	7.31159
	67	Protoplasmic	90.6637
	56	Fibrous	5.33808
	56	Interlaminar	8.00712
	56	Protoplasmic	86.6548
	82	Fibrous	1.69332
	82	Interlaminar	5.92662
	82	Protoplasmic	92.3801
	83	Fibrous	0.915751
	83	Interlaminar	6.13553
	83	Protoplasmic	92.9487
	83	Fibrous	13.2622
	83	Interlaminar	4.57317
	83	Protoplasmic	82.1646
	52	Fibrous	0.086881
	52	Interlaminar	7.90617
	52	Protoplasmic	92.007
	51	Fibrous	9.47368
	51	Interlaminar	1.62679
	51	Protoplasmic	88.8995
	50	Fibrous	5.22088
	50	Interlaminar	5.52209
	50	Protoplasmic	89.257
	53	Fibrous	0.429185
	53	Interlaminar	9.33476
	53	Protoplasmic	90.2361
	59	Fibrous	2.16867
	59	Interlaminar	6.74699
	59	Protoplasmic	91.0843
	75	Fibrous	1.16487
	75	Interlaminar	3.22581
	75	Protoplasmic	95.6093
	78	Fibrous	13.0795
	78	Interlaminar	2.15232
	78	Protoplasmic	84.7682
	56	Fibrous	0.647948
	56	Interlaminar	11.2311
	56	Protoplasmic	88.121
	54	Fibrous	2.42537
	54	Interlaminar	11.9403
	54	Protoplasmic	85.6343
	71	Fibrous	12.8755
	71	Interlaminar	8.3691
	71	Protoplasmic	78.7554
	87	Fibrous	10.5852
	87	Interlaminar	1.54905
	87	Protoplasmic	87.8657
	54	Fibrous	3.32865
	54	Interlaminar	20.5813
	54	Protoplasmic	76.09
	64	Fibrous	5.14019
	64	Interlaminar	4.6729
	64	Protoplasmic	90.1869
	93	Fibrous	0.792952
	93	Interlaminar	1.05727
	93	Protoplasmic	98.1498
	55	Fibrous	3.73045
	55	Interlaminar	18.1709
	55	Protoplasmic	78.0987
	62	Fibrous	9.21409
	62	Interlaminar	0.813008
	62	Protoplasmic	89.9729
	63	Fibrous	0.423216
	63	Interlaminar	37.9081
	63	Protoplasmic	61.6687
	71	Fibrous	0.431034
	71	Interlaminar	3.01724
	71	Protoplasmic	96.5517
	52	Fibrous	6.80191
	52	Interlaminar	24.9403
	52	Protoplasmic	68.2578
	72	Fibrous	19.5751
	72	Protoplasmic	80.4249
	66	Fibrous	2.3988
	66	Interlaminar	9.29535
	66	Protoplasmic	88.3058
	52	Fibrous	2.26415
	52	Interlaminar	1.38365
	52	Protoplasmic	96.3522
	85	Interlaminar	4.90956
	85	Protoplasmic	95.0904
	69	Fibrous	0.590319
	69	Interlaminar	0.295159
	69	Protoplasmic	99.1145
	56	Fibrous	5.65724
	56	Interlaminar	7.98669
	56	Protoplasmic	86.3561
	47	Fibrous	30.414
	47	Interlaminar	1.43312
	47	Protoplasmic	68.1529
	32	Fibrous	1.95911
	32	Interlaminar	22.5724
	32	Protoplasmic	75.4685
	69	Fibrous	7.89474
	69	Interlaminar	3.04709
	69	Protoplasmic	89.0582
	58	Fibrous	11.5906
	58	Interlaminar	9.00123
	58	Protoplasmic	79.4081
	74	Fibrous	30.031
	74	Interlaminar	5.41796
	74	Protoplasmic	64.5511
	66	Fibrous	10.989
	66	Interlaminar	1.8315
	66	Protoplasmic	87.1795
	66	Interlaminar	1.346
	66	Protoplasmic	98.654
	52	Fibrous	0.205128
	52	Interlaminar	4.20513
	52	Protoplasmic	95.5897
	61	Fibrous	11.5246
	61	Interlaminar	0.240096
	61	Protoplasmic	88.2353
	68	Fibrous	0.79096
	68	Interlaminar	10.6215
	68	Protoplasmic	88.5876
	61	Fibrous	2.62787
	61	Interlaminar	11.4969
	61	Protoplasmic	85.8752
	93	Fibrous	1.28205
	93	Interlaminar	15.5678
	93	Protoplasmic	83.1502
	44	Fibrous	1.68067
	44	Interlaminar	0.840336
	44	Protoplasmic	97.479
	52	Fibrous	0.169205
	52	Interlaminar	13.0288
	52	Protoplasmic	86.802
	62	Fibrous	2.34506
	62	Interlaminar	0.335008
	62	Protoplasmic	97.3199
	62	Fibrous	2.29568
	62	Interlaminar	0.734619
	62	Protoplasmic	96.9697
	78	Fibrous	7.94913
	78	Interlaminar	6.75676
	78	Protoplasmic	85.2941
	81	Fibrous	2.3301
	81	Interlaminar	20
	81	Protoplasmic	77.6699
	63	Fibrous	0.821596
	63	Interlaminar	8.68545
	63	Protoplasmic	90.493
	70	Fibrous	0.184729
	70	Interlaminar	5.04926
	70	Protoplasmic	94.766
	47	Fibrous	0.0785238
	47	Interlaminar	17.1574
	47	Protoplasmic	82.764
	53	Fibrous	8.56354
	53	Interlaminar	13.7201
	53	Protoplasmic	77.7164
	33	Fibrous	8.81971
	33	Interlaminar	1.55642
	33	Protoplasmic	89.6239
	73	Fibrous	4.60317
	73	Interlaminar	2.22222
	73	Protoplasmic	93.1746
	74	Fibrous	9.43662
	74	Interlaminar	2.8169
	74	Protoplasmic	87.7465
	66	Fibrous	4.95315
	66	Interlaminar	14.7256
	66	Protoplasmic	80.3213
	77	Fibrous	1.65354
	77	Interlaminar	8.18898
	77	Protoplasmic	90.1575
	63	Fibrous	5.29801
	63	Interlaminar	9.60265
	63	Protoplasmic	85.0993
	38	Fibrous	5.7377
	38	Interlaminar	1.12705
	38	Protoplasmic	93.1352
	63	Fibrous	16.6432
	63	Interlaminar	0.705219
	63	Protoplasmic	82.6516
	75	Fibrous	0.594228
	75	Interlaminar	12.3939
	75	Protoplasmic	87.0119
	76	Fibrous	7.97468
	76	Interlaminar	10
	76	Protoplasmic	82.0253
	47	Interlaminar	1.65563
	47	Protoplasmic	98.3444
	80	Fibrous	1.59292
	80	Interlaminar	8.0531
	80	Protoplasmic	90.354
	53	Fibrous	6.18785
	53	Interlaminar	0.552486
	53	Protoplasmic	93.2597
	77	Fibrous	9.59233
	77	Interlaminar	3.71703
	77	Protoplasmic	86.6906
	64	Fibrous	0.663604
	64	Interlaminar	11.1281
	64	Protoplasmic	88.2083
	72	Fibrous	1.70213
	72	Interlaminar	20
	72	Protoplasmic	78.2979
	77	Fibrous	32
	77	Interlaminar	0.25
	77	Protoplasmic	67.75
	54	Fibrous	0.519603
	54	Interlaminar	2.40907
	54	Protoplasmic	97.0713
	58	Fibrous	2.8135
	58	Interlaminar	0.482315
	58	Protoplasmic	96.7042
	65	Fibrous	2.1021
	65	Interlaminar	19.8198
	65	Protoplasmic	78.0781
	60	Fibrous	9.71129
	60	Interlaminar	12.8609
	60	Protoplasmic	77.4278
	51	Interlaminar	5.76923
	51	Protoplasmic	94.2308
	83	Fibrous	20.0348
	83	Interlaminar	0.348432
	83	Protoplasmic	79.6167
	67	Fibrous	8.54545
	67	Interlaminar	7.81818
	67	Protoplasmic	83.6364
	22	Fibrous	0.42061
	22	Interlaminar	17.245
	22	Protoplasmic	82.3344
	64	Fibrous	4.01126
	64	Interlaminar	16.7136
	64	Protoplasmic	79.2752
	65	Fibrous	1.16144
	65	Interlaminar	2.67131
	65	Protoplasmic	96.1672
	47	Fibrous	0.376294
	47	Interlaminar	2.96331
	47	Protoplasmic	96.6604
	62	Fibrous	2.5641
	62	Interlaminar	0.976801
	62	Protoplasmic	96.4591
	68	Fibrous	4.7619
	68	Interlaminar	8.79121
	68	Protoplasmic	86.4469
	73	Fibrous	18.6235
	73	Interlaminar	15.5196
	73	Protoplasmic	65.857
	48	Fibrous	15.3162
	48	Interlaminar	3.62393
	48	Protoplasmic	81.0598
	73	Fibrous	4.39276
	73	Interlaminar	2.45478
	73	Protoplasmic	93.1525
	76	Fibrous	4.85232
	76	Interlaminar	0.421941
	76	Protoplasmic	94.7257
	81	Fibrous	8.55705
	81	Interlaminar	3.52349
	81	Protoplasmic	87.9195
	68	Fibrous	0.199601
	68	Interlaminar	12.475
	68	Protoplasmic	87.3253
	56	Fibrous	3.13105
	56	Interlaminar	9.81278
	56	Protoplasmic	87.0562
	65	Fibrous	7.33549
	65	Interlaminar	4.63862
	65	Protoplasmic	88.0259
	58	Fibrous	0.371747
	58	Interlaminar	13.0112
	58	Protoplasmic	86.6171
	88	Fibrous	4.29836
	88	Interlaminar	6.95322
	88	Protoplasmic	88.7484
	68	Fibrous	23.6048
	68	Interlaminar	2.19579
	68	Protoplasmic	74.1995
	71	Fibrous	9.54447
	71	Interlaminar	12.3644
	71	Protoplasmic	78.0911
	97	Fibrous	4.15815
	97	Interlaminar	17.2461
	97	Protoplasmic	78.5958
	87	Fibrous	1.34429
	87	Interlaminar	5.97461
	87	Protoplasmic	92.6811
	86	Fibrous	1.65746
	86	Interlaminar	4.41989
	86	Protoplasmic	93.9227
	88	Fibrous	13.1339
	88	Interlaminar	4.42133
	88	Protoplasmic	82.4447
	67	Interlaminar	2.45763
	67	Protoplasmic	97.5424
	56	Fibrous	16.6879
	56	Interlaminar	5.09554
	56	Protoplasmic	78.2166
	49	Fibrous	20.3647
	49	Interlaminar	5.31915
	49	Protoplasmic	74.3161
	48	Fibrous	0.820633
	48	Interlaminar	6.09613
	48	Protoplasmic	93.0832
	58	Fibrous	0.391294
	58	Interlaminar	13.573
	58	Protoplasmic	86.0357
	62	Fibrous	8.18713
	62	Interlaminar	40.9357
	62	Protoplasmic	50.8772
	62	Fibrous	2.35546
	62	Interlaminar	5.35332
	62	Protoplasmic	92.2912
	68	Fibrous	2.50896
	68	Interlaminar	11.6487
	68	Protoplasmic	85.8423
	60	Fibrous	51.5663
	60	Interlaminar	0.481928
	60	Protoplasmic	47.9518
	67	Fibrous	1.66852
	67	Interlaminar	20.4672
	67	Protoplasmic	77.8643
	60	Interlaminar	2.71967
	60	Protoplasmic	97.2803
	66	Fibrous	1.2848
	66	Interlaminar	7.06638
	66	Protoplasmic	91.6488
	50	Fibrous	12.4153
	50	Interlaminar	4.06321
	50	Protoplasmic	83.5214
	86	Fibrous	1.05263
	86	Interlaminar	3.60902
	86	Protoplasmic	95.3383
	53	Fibrous	2.08333
	53	Interlaminar	2.08333
	53	Protoplasmic	95.8333
	68	Fibrous	2.33918
	68	Interlaminar	10.1365
	68	Protoplasmic	87.5244
	66	Fibrous	6.80473
	66	Interlaminar	5.32544
	66	Protoplasmic	87.8698
	46	Fibrous	1.67254
	46	Interlaminar	2.99296
	46	Protoplasmic	95.3345
	47	Fibrous	5.22876
	47	Interlaminar	2.87582
	47	Protoplasmic	91.8954
	80	Fibrous	0.492207
	80	Interlaminar	12.1411
	80	Protoplasmic	87.3667
	54	Fibrous	5.47196
	54	Interlaminar	10.5335
	54	Protoplasmic	83.9945
	93	Fibrous	7.87402
	93	Interlaminar	16.5354
	93	Protoplasmic	75.5906
	60	Fibrous	6.14849
	60	Interlaminar	6.2645
	60	Protoplasmic	87.587
	84	Fibrous	1.82556
	84	Interlaminar	2.29885
	84	Protoplasmic	95.8756
	65	Fibrous	0.730689
	65	Interlaminar	8.61169
	65	Protoplasmic	90.6576
	62	Fibrous	13.9693
	62	Interlaminar	4.25894
	62	Protoplasmic	81.7717
	70	Fibrous	3.79285
	70	Interlaminar	10.868
	70	Protoplasmic	85.3392
	55	Fibrous	2.5019
	55	Interlaminar	4.85216
	55	Protoplasmic	92.6459
	58	Fibrous	8.08625
	58	Interlaminar	10.5121
	58	Protoplasmic	81.4016
	65	Fibrous	3.34686
	65	Interlaminar	6.08519
	65	Protoplasmic	90.568
	58	Fibrous	0.553505
	58	Interlaminar	3.46863
	58	Protoplasmic	95.9779
	61	Fibrous	2.11685
	61	Interlaminar	23.2854
	61	Protoplasmic	74.5978
	53	Fibrous	4.45736
	53	Interlaminar	16.2791
	53	Protoplasmic	79.2636
	67	Fibrous	5.30086
	67	Interlaminar	8.16619
	67	Protoplasmic	86.533
	57	Fibrous	18.4739
	57	Interlaminar	2.40964
	57	Protoplasmic	79.1165
	79	Fibrous	2.55242
	79	Interlaminar	16.6819
	79	Protoplasmic	80.7657
	41	Fibrous	0.431965
	41	Interlaminar	42.5486
	41	Protoplasmic	57.0194
	74	Fibrous	2.40642
	74	Interlaminar	1.87166
	74	Protoplasmic	95.7219
	73	Fibrous	3.09278
	73	Interlaminar	7.83505
	73	Protoplasmic	89.0722
	60	Fibrous	0.985222
	60	Interlaminar	1.47783
	60	Protoplasmic	97.5369
	76	Fibrous	5.23666
	76	Interlaminar	5.63948
	76	Protoplasmic	89.1239
	46	Fibrous	8.37004
	46	Interlaminar	1.5859
	46	Protoplasmic	90.0441
	74	Fibrous	2.49377
	74	Interlaminar	1.49626
	74	Protoplasmic	96.01
	70	Fibrous	1.2766
	70	Interlaminar	0.283688
	70	Protoplasmic	98.4397
	76	Fibrous	44.3015
	76	Interlaminar	0.183824
	76	Protoplasmic	55.5147
	42	Fibrous	5.66281
	42	Interlaminar	3.3462
	42	Protoplasmic	90.991
	75	Fibrous	2.1575
	75	Interlaminar	6.90399
	75	Protoplasmic	90.9385
	42	Fibrous	8.14558
	42	Interlaminar	18.3709
	42	Protoplasmic	73.4835
	85	Fibrous	1.38249
	85	Interlaminar	1.84332
	85	Protoplasmic	96.7742
	43	Fibrous	0.156006
	43	Interlaminar	14.6646
	43	Protoplasmic	85.1794
	57	Fibrous	1.30412
	57	Interlaminar	7.87689
	57	Protoplasmic	90.819
	54	Fibrous	0.442739
	54	Interlaminar	1.4758
	54	Protoplasmic	98.0815
	90	Fibrous	4.82375
	90	Interlaminar	3.71058
	90	Protoplasmic	91.4657
	65	Fibrous	0.565371
	65	Interlaminar	5.72438
	65	Protoplasmic	93.7102
	42	Fibrous	11.8644
	42	Interlaminar	11.3347
	42	Protoplasmic	76.8008
	68	Fibrous	0.914435
	68	Interlaminar	3.59242
	68	Protoplasmic	95.4931
	85	Fibrous	30.8642
	85	Interlaminar	1.23457
	85	Protoplasmic	67.9012
	29	Fibrous	28.7037
	29	Interlaminar	4.62963
	29	Protoplasmic	66.6667
	56	Fibrous	3.14298
	56	Interlaminar	22.4878
	56	Protoplasmic	74.3692
	69	Fibrous	3.82276
	69	Interlaminar	9.38315
	69	Protoplasmic	86.7941
	63	Fibrous	3.91705
	63	Interlaminar	2.61137
	63	Protoplasmic	93.4716
	76	Fibrous	0.465116
	76	Interlaminar	0.620155
	76	Protoplasmic	98.9147
	66	Fibrous	1.08488
	66	Interlaminar	2.55265
	66	Protoplasmic	96.3625
	58	Fibrous	20.1058
	58	Interlaminar	3.43915
	58	Protoplasmic	76.455
	82	Fibrous	4.77477
	82	Interlaminar	4.86486
	82	Protoplasmic	90.3604
	89	Fibrous	25.869
	89	Interlaminar	1.53743
	89	Protoplasmic	72.5936
	58	Fibrous	10.9589
	58	Interlaminar	3.95738
	58	Protoplasmic	85.0837
	50	Fibrous	1.47992
	50	Interlaminar	5.70825
	50	Protoplasmic	92.8118
	71	Fibrous	1.00792
	71	Interlaminar	12.815
	71	Protoplasmic	86.1771
	47	Fibrous	1.72786
	47	Interlaminar	5.50756
	47	Protoplasmic	92.7646
	58	Fibrous	3.25926
	58	Interlaminar	1.62963
	58	Protoplasmic	95.1111
	50	Fibrous	0.719425
	50	Interlaminar	3.08325
	50	Protoplasmic	96.1973
	66	Fibrous	1.33869
	66	Interlaminar	17.2691
	66	Protoplasmic	81.3922
	80	Fibrous	12.7869
	80	Interlaminar	5.90164
	80	Protoplasmic	81.3115
	71	Fibrous	10.5867
	71	Interlaminar	0.510204
	71	Protoplasmic	88.9031
	57	Fibrous	0.698487
	57	Interlaminar	7.21769
	57	Protoplasmic	92.0838
	79	Fibrous	11.039
	79	Interlaminar	0.21645
	79	Protoplasmic	88.7446
	93	Fibrous	4.75059
	93	Interlaminar	0.950119
	93	Protoplasmic	94.2993
