## Supplementary material for "Concerted neuron-astrocyte gene expression declines in aging and schizophrenia": Source Data Extended Data Figure 26

### Sheet: 26a
Phenotype	-log10(P-value)	Analysis
ADHD	0.911533	Astrocyte-identity genes
ALS	0.817193	Astrocyte-identity genes
Alzheimer's disease	0.123922	Astrocyte-identity genes
Age of smoking initiation	0.328725	Astrocyte-identity genes
Autism	0.693892	Astrocyte-identity genes
Bipolar disorder (All)	0.190756	Astrocyte-identity genes
Bipolar disorder (Type I)	0.566005	Astrocyte-identity genes
Bipolar disorder (Type II)	0.277755	Astrocyte-identity genes
Cigarettes per day	0.120783	Astrocyte-identity genes
Educational attainment	0.406511	Astrocyte-identity genes
Epilepsy (All)	0.619154	Astrocyte-identity genes
Height	0.667764	Astrocyte-identity genes
IQ	0.324568	Astrocyte-identity genes
Insomnia	0.10778	Astrocyte-identity genes
Neuroticism	0.369599	Astrocyte-identity genes
OCD	1.17691	Astrocyte-identity genes
Schizophrenia	0.381002	Astrocyte-identity genes
PTSD	0.129273	Astrocyte-identity genes
Risk	0.311677	Astrocyte-identity genes
Subjective well-being	0.142242	Astrocyte-identity genes
Smoking cessation	0.543316	Astrocyte-identity genes
Smoking initiation	0.357015	Astrocyte-identity genes
Tourette's	0.489278	Astrocyte-identity genes
Ulcerative colitis	0.0761837	Astrocyte-identity genes
Epilepsy (Focal)	0.558142	Astrocyte-identity genes
Epilepsy (Generalized)	0.139802	Astrocyte-identity genes

### Sheet: 26b
Phenotype	-log10(P-value)	Analysis
Schizophrenia	4.44249	Astrocyte-activity genes (SNAP-a)
Bipolar disorder (Type I)	1.76447	Astrocyte-activity genes (SNAP-a)
Bipolar disorder (Type II)	0.09691	Astrocyte-activity genes (SNAP-a)
Bipolar disorder (All)	1.52288	Astrocyte-activity genes (SNAP-a)
IQ	1.91364	Astrocyte-activity genes (SNAP-a)
Height	0.638272	Astrocyte-activity genes (SNAP-a)
Autism	3.52288	Astrocyte-activity genes (SNAP-a)
ADHD	0.522879	Astrocyte-activity genes (SNAP-a)
ALS	1.16749	Astrocyte-activity genes (SNAP-a)
Age of smoking initiation	0.522879	Astrocyte-activity genes (SNAP-a)
Epilepsy (Focal)	0.769551	Astrocyte-activity genes (SNAP-a)
Epilepsy (Generalized)	0.387216	Astrocyte-activity genes (SNAP-a)
Smoking initiation	0.638272	Astrocyte-activity genes (SNAP-a)
Smoking cessation	2.30103	Astrocyte-activity genes (SNAP-a)
Ulcerative colitis	0.09691	Astrocyte-activity genes (SNAP-a)
Cigarettes per day	0.420216	Astrocyte-activity genes (SNAP-a)
Subjective well-being	0.408935	Astrocyte-activity genes (SNAP-a)
OCD	0.886057	Astrocyte-activity genes (SNAP-a)
Neuroticism	0.958607	Astrocyte-activity genes (SNAP-a)
Educational attainment	1.69897	Astrocyte-activity genes (SNAP-a)
Risk	0.356547	Astrocyte-activity genes (SNAP-a)
Tourette's	1.52288	Astrocyte-activity genes (SNAP-a)
PTSD	0.79588	Astrocyte-activity genes (SNAP-a)
Epilepsy (All)	0.958607	Astrocyte-activity genes (SNAP-a)
Insomnia	0.39794	Astrocyte-activity genes (SNAP-a)
Alzheimer's disease	0.21467	Astrocyte-activity genes (SNAP-a)
