## Supplementary material for "Concerted neuron-astrocyte gene expression declines in aging and schizophrenia": Source Data Extended Data Figure 27

### Sheet: 27a
PRS (Control donors)	PRS (Donors with schizophrenia)
-2.15731	-2.24127
-2.03663	-1.68742
-1.79579	-1.39665
-1.70409	-1.25445
-1.59377	-1.00568
-1.55268	-0.902346
-1.48934	-0.886003
-1.36767	-0.862873
-1.31564	-0.814059
-1.25212	-0.799311
-1.15053	-0.684218
-1.10667	-0.575434
-1.08511	-0.469234
-1.03244	-0.363325
-1.01891	-0.34078
-0.970588	-0.287202
-0.959843	-0.217582
-0.94896	-0.204253
-0.915971	-0.193159
-0.862128	-0.17662
-0.823197	-0.151777
-0.78263	-0.14499
-0.717431	-0.109502
-0.660222	-0.104193
-0.63113	0.0135876
-0.623496	0.0173167
-0.615026	0.0509103
-0.612731	0.0622331
-0.589016	0.123847
-0.575355	0.137008
-0.568711	0.167925
-0.5288	0.169509
-0.411529	0.229011
-0.342247	0.26547
-0.305763	0.279415
-0.269987	0.288123
-0.264023	0.335195
-0.212218	0.393684
-0.175975	0.44427
-0.171674	0.450991
-0.117882	0.533879
-0.0994515	0.569053
-0.0970743	0.576485
-0.0671149	0.581941
-0.064089	0.636829
-0.0309017	0.646701
-0.0157583	0.649325
-0.00385582	0.654913
0.0310699	0.700541
0.0753102	0.719722
0.082039	0.730807
0.0908003	0.775999
0.100851	0.792084
0.119679	0.798125
0.163944	0.840885
0.203613	0.871202
0.230181	0.885233
0.270669	0.899089
0.306646	0.915238
0.365304	0.963781
0.384875	0.979952
0.4261	1.01275
0.447169	1.2205
0.523553	1.26101
0.649361	1.28271
0.690744	1.28942
0.703735	1.32528
0.724598	1.36703
0.747005	1.37488
0.792803	1.4458
0.841174	1.45478
0.876169	1.46764
0.892571	1.49747
0.982761	1.55521
1.01391	1.58859
1.03726	1.74042
1.05508	1.81156
1.08145	1.82761
1.09595	1.82961
1.21485	1.91221
1.36703	1.9657
1.49626	1.97937
1.5764	2.07269
1.73873	2.14675
1.82223	2.47253
1.94842	2.94126
2.01841	3.02136

### Sheet: 27b
Donor	Case-control status	SCZ PRS
122	SCZ	1.28942
138	SCZ	0.288123
54	Control	1.08523
151	Control	1.5456
29	Control	0.0959976
185	Control	-0.430316
137	SCZ	-0.862873
28	Control	0.618852
124	SCZ	1.9657
127	Control	0.684445
161	Control	-0.54795
80	Control	-0.0175756
167	SCZ	1.58859
146	Control	-2.05389
51	Control	-0.97107
153	Control	1.03502
64	Control	1.95736
117	SCZ	1.4458
157	SCZ	0.915238
37	SCZ	-0.684218
141	Control	-1.31317
173	SCZ	1.81156
77	SCZ	0.0509103
79	Control	0.232341
38	SCZ	0.719722
99	Control	2.01841
83	Control	-1.12218
184	SCZ	1.46764
41	Control	-0.0987075
40	SCZ	-1.68742
9	SCZ	-2.24127
15	SCZ	0.0173167
181	SCZ	0.963781
16	SCZ	0.533879
170	SCZ	-1.00568
95	Control	0.0799426
131	SCZ	-0.287202
21	SCZ	0.0135876
44	SCZ	0.700541
147	SCZ	1.32528
114	SCZ	1.74042
109	SCZ	0.730807
70	Control	0.421193
163	Control	-0.876553
60	Control	0.877625
76	Control	-0.066416
45	Control	-0.575463
75	SCZ	1.49747
88	Control	-0.0330627
125	SCZ	1.91221
81	Control	-0.96069
57	Control	-0.625684
154	SCZ	0.654913
148	Control	-0.57084
96	Control	-0.0969518
155	SCZ	0.167925
102	SCZ	0.581941
105	Control	0.979987
89	SCZ	0.0622331
135	SCZ	2.07269
123	Control	-0.622744
26	Control	-0.272563
190	SCZ	-0.814059
168	Control	-1.21595
116	SCZ	0.44427
52	SCZ	-0.34078
172	SCZ	0.450991
48	SCZ	-0.217582
84	SCZ	0.775999
58	SCZ	1.97937
31	Control	1.04463
176	SCZ	2.14675
4	SCZ	0.393684
142	Control	-1.10197
189	SCZ	1.55521
17	Control	-0.929521
140	Control	-0.170176
32	Control	-1.5577
78	Control	-0.809354
30	Control	0.209125
180	Control	-0.0671149
8	Control	-0.642412
107	SCZ	0.871202
20	Control	-1.02738
120	SCZ	0.576485
35	SCZ	1.82761
34	Control	-0.349531
162	Control	-1.41436
46	SCZ	-1.25445
24	SCZ	0.335195
110	Control	0.103727
93	SCZ	1.36703
71	SCZ	-0.886003
14	Control	-0.266734
128	SCZ	0.26547
50	Control	-0.613262
118	Control	0.00915651
132	Control	-0.832249
98	Control	0.175263
106	Control	0.376573
22	SCZ	-0.469234
152	Control	1.1095
158	Control	1.40418
183	SCZ	0.649325
47	SCZ	-0.363325
39	SCZ	2.47253
27	SCZ	1.28271
90	Control	0.890489
179	SCZ	0.646701
3	Control	0.802115
115	SCZ	-0.193159
87	SCZ	-0.17662
150	Control	-0.00889285
139	SCZ	0.798125
62	SCZ	-0.104193
49	Control	-2.15731
56	Control	0.752061
13	SCZ	0.899089
91	Control	-1.54333
23	SCZ	0.137008
19	Control	0.440376
18	Control	-0.175543
166	Control	1.58832
164	SCZ	1.82961
65	Control	0.696221
119	SCZ	0.569053
36	SCZ	1.01275
165	Control	0.708649
178	Control	1.77854
97	Control	-0.261435
101	Control	0.271581
104	Control	0.0842352
134	Control	1.07921
143	Control	0.363821
136	Control	1.82932
108	SCZ	2.94126
145	Control	0.303857
177	SCZ	0.279415
82	SCZ	-0.902346
144	Control	1.31542
33	SCZ	1.2205
156	Control	-0.612661
130	SCZ	0.636829
100	Control	-0.953404
12	Control	-1.60774
73	Control	-0.751897
186	SCZ	1.45478
10	Control	0.732298
103	SCZ	0.840885
94	SCZ	-0.575434
85	Control	0.461242
182	Control	-1.72959
11	SCZ	-0.204253
7	Control	-0.176781
187	SCZ	-0.109502
169	SCZ	0.979952
160	SCZ	0.169509
188	Control	-0.687461
174	Control	-1.0187
72	SCZ	0.123847
42	SCZ	-0.14499
63	SCZ	-0.799311
59	Control	1.00981
111	SCZ	0.229011
6	SCZ	-0.151777
159	SCZ	1.37488
121	SCZ	1.26101
133	Control	-0.325437
74	Control	0.0719748
175	SCZ	0.792084
126	Control	0.126592
129	SCZ	0.885233
2	SCZ	3.02136
113	Control	-0.10404
69	SCZ	-1.39665
149	Control	-1.31876
5	Control	-1.80652
67	Control	-0.587863
191	Control	0.846314
43	Control	-1.08183

### Sheet: 27c
Donor	Case-control status	SCZ PRS	LF1 expression	LF2 expression	LF3 expression	LF4 expression	LF5 expression	LF6 expression	LF7 expression	LF8 expression	LF9 expression	LF10 expression
122	SCZ	1.28942	-0.885864	-1.50394	0.949156	-0.405537	0.885864	-1.31698	-1.25372	1.06408	0.230531	1.1142
138	SCZ	0.288123	1.46235	0.173983	-0.545172	-0.131945	-1.22389	0.610642	1.19511	-0.405537	-0.594039	0.287825
54	Control	1.08523	-1.0165	0.927646	1.59596	0.104053	0.661507	0.435798	-1.0888	-1.35069	0.497574	-1.46235
151	Control	1.5456	-0.259071	0.48196	0.173983	0.825937	-0.435798	0.188061	-0.405537	-0.51331	-0.346081	-0.00692444
29	Control	0.0959976	0.287825	0.971114	-0.287825	-0.216332	-0.644368	0.104053	0.48196	-0.497574	0.287825	0.00692444
185	Control	-0.430316	0.0346289	0.27342	-1.35069	1.46235	-0.949156	0.971114	-0.27342	-0.99355	0.627416	-1.22389
137	SCZ	-0.862873	2.0122	-0.696385	-0.750359	1.59596	-2.28865	2.54112	-0.644368	-1.91692	-2.28865	-2.0122
28	Control	0.618852	-0.806613	-1.8364	-2.13027	2.13027	-0.216332	2.0122	-1.06408	1.1142	-1.386	2.28865
124	SCZ	1.9657	-0.117988	-1.06408	0.99355	-0.48196	0.577597	-0.545172	-0.244776	0.451077	0.0346289	0.497574
127	Control	0.684445	0.714144	0.610642	0.0346289	0.51331	-0.825937	0.259071	0.00692444	-0.259071	-0.51331	0.0207747
161	Control	-0.54795	1.25372	0.230531	0.0484897	0.0623599	-0.927646	0.331414	0.420619	0.30229	-0.971114	-0.331414
80	Control	-0.0175756	1.22389	-0.331414	1.64754	-1.46235	-0.0346289	0.845575	1.0165	0.360823	-0.610642	-0.561311
167	SCZ	1.58859	0.594039	-0.949156	-0.768839	-0.768839	0.331414	0.230531	-0.750359	0.435798	0.949156	-0.30229
146	Control	-2.05389	-0.661507	0.732131	0.594039	0.627416	0.561311	-0.644368	-0.885864	-0.714144	0.768839	-0.0207747
51	Control	-0.97107	0.30229	0.885864	-0.420619	0.594039	-0.750359	-0.51331	0.949156	1.0888	-0.561311	0.561311
153	Control	1.03502	0.750359	0.15994	-0.0346289	0.714144	-1.1142	-0.090139	0.287825	0.561311	-0.678843	0.375643
64	Control	1.95736	0.577597	1.14034	0.732131	-0.27342	-0.845575	0.173983	0.529174	-0.661507	-1.14034	1.03999
117	SCZ	1.4458	-1.386	-1.14034	-2.54112	-1.76628	2.28865	-2.13027	0.375643	-2.13027	2.54112	1.64754
157	SCZ	0.915238	0.627416	0.375643	1.03999	-1.03999	-1.42314	1.22389	-0.287825	-0.787585	-1.28471	0.117988
37	SCZ	-0.684218	0.331414	0.435798	-0.131945	0.360823	-0.331414	0.885864	0.316819	0.0207747	-0.865544	-0.188061
141	Control	-1.31317	-1.14034	-1.0888	-0.51331	-0.466463	1.59596	-1.0888	-1.28471	0.0346289	1.42314	0.360823
173	SCZ	1.81156	1.31698	0.768839	-1.70391	-1.91692	1.42314	-1.8364	-0.732131	0.732131	-0.644368	-1.1142
77	SCZ	0.0509103	-0.845575	0.696385	1.0165	-0.927646	0.732131	0.696385	0.173983	-0.420619	1.31698	0.845575
79	Control	0.232341	0.104053	-0.885864	1.14034	-0.594039	1.1142	-0.768839	0.0346289	0.610642	0.885864	0.244776
38	SCZ	0.719722	-1.25372	-1.64754	0.331414	0.15994	0.390546	-1.386	-0.331414	1.50394	-0.661507	1.76628
99	Control	2.01841	1.64754	0.0762421	1.22389	-1.64754	0.117988	1.0888	0.577597	-0.375643	0.0207747	-0.316819
83	Control	-1.12218	-0.451077	-0.661507	-0.259071	-0.529174	0.529174	0.202176	-1.35069	-1.42314	0.610642	-0.678843
184	SCZ	1.46764	1.386	0.0484897	-1.54831	-1.16729	0.0484897	-0.435798	1.28471	0.202176	2.0122	-0.696385
41	Control	-0.0987075	1.91692	-1.31698	0.230531	-0.865544	-0.346081	1.91692	1.8364	0.51331	1.50394	-2.28865
40	SCZ	-1.68742	0.216332	1.19511	2.0122	0.610642	-1.28471	1.50394	0.806613	-1.31698	-1.42314	-1.14034
9	SCZ	-2.24127	0.696385	0.949156	-1.50394	-1.54831	1.0888	-1.64754	0.825937	0.331414	1.25372	-0.627416
15	SCZ	0.0173167	0.00692444	0.188061	-0.346081	-0.714144	-0.15994	0.00692444	-0.865544	-0.750359	-0.00692444	-0.420619
181	SCZ	0.963781	0.316819	-1.54831	-0.316819	-0.287825	0.610642	-0.678843	-0.451077	0.117988	0.845575	0.405537
16	SCZ	0.533879	0.188061	0.577597	0.188061	0.145928	-0.678843	0.390546	0.845575	1.42314	-0.497574	-0.0762421
170	SCZ	-1.00568	0.420619	-1.386	0.090139	0.131945	0.594039	-0.390546	-0.117988	0.885864	0.145928	-0.906557
95	Control	0.0799426	-0.435798	1.06408	-0.885864	-1.31698	1.54831	0.405537	-0.202176	-0.145928	1.76628	0.51331
131	SCZ	-0.287202	-0.216332	0.360823	0.51331	-0.0623599	-0.529174	1.14034	-0.0484897	-0.906557	-0.435798	0.346081
21	SCZ	0.0135876	1.50394	0.451077	-0.577597	-1.1142	-0.661507	0.131945	1.0888	0.577597	-0.806613	0.188061
44	SCZ	0.700541	0.885864	-0.104053	0.0762421	0.173983	-1.76628	1.28471	1.54831	0.594039	-1.0888	-1.19511
147	SCZ	1.32528	0.244776	0.545172	-0.360823	-1.59596	-0.577597	0.561311	-0.316819	-1.19511	-0.173983	1.46235
114	SCZ	1.74042	-0.131945	-0.577597	-0.529174	0.971114	-0.594039	-0.15994	-0.627416	-0.885864	0.644368	-0.0346289
109	SCZ	0.730807	0.825937	1.25372	-1.42314	-1.28471	0.202176	-2.0122	0.27342	0.787585	-1.8364	-0.594039
70	Control	0.421193	0.230531	-0.906557	-0.644368	1.03999	-0.48196	0.0346289	0.610642	0.661507	-0.131945	-1.03999
163	Control	-0.876553	-1.70391	0.906557	-0.594039	1.0888	1.91692	-0.99355	-1.54831	-1.1142	1.8364	-0.845575
60	Control	0.877625	-0.529174	-0.610642	-1.03999	1.386	-0.0484897	0.732131	-0.825937	-1.06408	0.375643	-0.466463
76	Control	-0.066416	2.28865	0.259071	0.390546	0.435798	-1.25372	1.70391	1.22389	-0.00692444	-0.732131	-1.76628
45	Control	-0.575463	2.13027	-0.678843	0.360823	-1.35069	-1.03999	1.386	1.42314	0.466463	-1.22389	0.0762421
75	SCZ	1.49747	-1.03999	-0.244776	1.8364	-0.30229	1.25372	-0.48196	-0.927646	-0.971114	1.386	1.06408
88	Control	-0.0330627	-0.230531	-0.316819	1.50394	0.216332	0.287825	-0.529174	0.230531	-0.173983	0.577597	0.48196
125	SCZ	1.91221	0.0623599	-0.287825	-0.202176	-0.750359	1.22389	0.316819	0.131945	1.386	-0.577597	1.0888
81	Control	-0.96069	-1.35069	2.0122	-1.16729	1.50394	-1.70391	-1.54831	1.76628	1.59596	-1.76628	1.16729
57	Control	-0.625684	0.375643	-1.59596	0.00692444	0.497574	-0.0623599	-0.405537	0.216332	0.865544	0.188061	0.885864
154	SCZ	0.654913	-0.390546	-0.131945	1.70391	0.0762421	-1.0165	0.949156	0.99355	-0.825937	-0.845575	0.610642
148	Control	-0.57084	-0.244776	-1.0165	1.76628	0.0207747	0.865544	0.825937	1.386	0.906557	1.91692	-1.50394
96	Control	-0.0969518	-0.949156	-0.750359	0.117988	-1.06408	1.8364	-1.50394	-1.59596	0.696385	0.545172	1.31698
155	SCZ	0.167925	0.117988	0.787585	-0.825937	0.202176	-0.244776	-1.42314	0.906557	0.971114	-0.627416	1.14034
102	SCZ	0.581941	-1.54831	-1.70391	-0.971114	1.91692	-2.0122	0.865544	-1.50394	-2.54112	-1.03999	-1.386
105	Control	0.979987	-0.0484897	-0.145928	0.750359	0.561311	-0.390546	1.03999	-0.00692444	-1.0888	0.661507	-1.35069
89	SCZ	0.0622331	-1.19511	-1.35069	1.19511	0.090139	1.70391	-1.46235	-0.577597	1.54831	-0.090139	1.25372
135	SCZ	2.07269	-0.678843	0.661507	-0.661507	-0.316819	0.131945	0.30229	-0.906557	-0.644368	0.732131	-0.497574
123	Control	-0.622744	0.732131	-0.806613	-1.25372	0.806613	-0.971114	0.627416	-0.51331	-0.331414	-0.104053	-0.48196
26	Control	-0.272563	-0.0207747	0.216332	-0.949156	-0.0207747	0.99355	0.661507	-0.435798	-0.360823	-0.230531	0.627416
190	SCZ	-0.814059	1.19511	-0.545172	1.42314	-1.14034	-0.259071	1.31698	1.14034	0.420619	-0.768839	-0.545172
168	Control	-1.21595	-2.28865	2.54112	-1.76628	2.54112	-1.54831	2.28865	2.13027	2.13027	1.59596	-0.885864
116	SCZ	0.44427	-0.287825	1.42314	-0.117988	-0.577597	0.27342	-0.577597	-0.594039	-0.48196	-0.906557	0.15994
52	SCZ	-0.34078	2.54112	-0.15994	-2.0122	-2.28865	2.13027	-1.70391	-1.386	-0.594039	-1.59596	-2.54112
172	SCZ	0.450991	-1.22389	0.466463	-1.59596	-0.971114	2.54112	-1.1142	-2.28865	1.70391	1.19511	-0.787585
48	SCZ	-0.217582	-0.971114	1.8364	-0.145928	-0.360823	1.76628	0.787585	-1.1142	0.188061	-0.466463	-0.750359
84	SCZ	0.775999	-0.865544	-0.346081	0.420619	-0.090139	0.0762421	-0.316819	-0.99355	-0.806613	0.0484897	0.435798
58	SCZ	1.97937	-0.714144	1.35069	-1.0888	-0.678843	0.768839	-0.845575	1.59596	1.64754	-1.91692	-0.202176
31	Control	1.04463	0.678843	0.0207747	-0.00692444	-0.610642	1.28471	1.46235	2.28865	-1.03999	-1.35069	0.420619
176	SCZ	2.14675	0.644368	1.70391	-2.28865	-2.0122	1.386	-2.54112	-1.76628	0.927646	-2.13027	-1.28471
4	SCZ	0.393684	-0.173983	1.22389	-0.732131	-1.0165	0.927646	-1.59596	-0.661507	-0.451077	-0.451077	-0.346081
142	Control	-1.10197	-0.00692444	0.627416	0.545172	0.787585	-0.202176	-0.420619	-0.0207747	0.375643	0.316819	0.787585
189	SCZ	1.55521	-0.090139	1.03999	-0.30229	0.885864	-1.386	-0.216332	0.451077	-0.0207747	-0.529174	0.316819
17	Control	-0.929521	0.768839	0.420619	-0.188061	-0.420619	-0.561311	-0.00692444	0.732131	0.714144	-0.420619	0.696385
140	Control	-0.170176	0.090139	-0.732131	-0.244776	0.661507	-1.14034	0.497574	-0.610642	-0.466463	-0.545172	-1.16729
32	Control	-1.5577	-0.420619	-0.714144	-1.0165	1.06408	-0.0207747	0.768839	-0.15994	-0.287825	1.06408	-0.287825
78	Control	-0.809354	-1.16729	1.64754	-1.28471	2.0122	-0.714144	1.1142	1.03999	1.03999	-0.0207747	-0.360823
30	Control	0.209125	-0.768839	-2.13027	0.577597	0.577597	-0.405537	-1.76628	-0.390546	2.28865	-0.99355	2.0122
180	Control	-0.0671149	1.16729	0.714144	-1.22389	-0.99355	0.090139	-1.22389	0.405537	0.104053	0.173983	-0.577597
8	Control	-0.642412	0.0484897	0.51331	0.787585	0.906557	-0.316819	-0.27342	-0.131945	-0.390546	0.15994	-0.51331
107	SCZ	0.871202	-0.750359	-0.865544	1.1142	-0.644368	1.46235	-0.971114	-0.949156	0.405537	1.28471	0.173983
20	Control	-1.02738	1.03999	-1.28471	-1.46235	-0.244776	-0.360823	1.35069	1.16729	1.25372	-0.750359	0.678843
120	SCZ	0.576485	-0.145928	0.825937	0.845575	0.750359	-0.497574	0.244776	-0.768839	-1.386	0.346081	0.451077
35	SCZ	1.82761	-0.360823	1.16729	-0.787585	0.259071	-0.627416	-1.0165	2.0122	1.91692	-1.54831	1.59596
34	Control	-0.349531	1.35069	0.104053	-0.696385	-0.0346289	-0.287825	-0.497574	0.865544	0.529174	-0.202176	0.145928
162	Control	-1.41436	1.0165	-0.173983	-0.927646	0.865544	-1.35069	0.287825	0.51331	-0.678843	-0.331414	-0.15994
46	SCZ	-1.25445	0.202176	0.806613	-0.0207747	0.188061	-0.173983	0.346081	0.0623599	-0.435798	0.714144	-0.090139
24	SCZ	0.335195	0.661507	0.99355	0.466463	-0.104053	-0.00692444	0.0762421	0.750359	0.390546	0.750359	-0.259071
110	Control	0.103727	1.70391	-0.375643	0.885864	-0.346081	-0.230531	0.644368	0.768839	0.0484897	-0.0762421	-0.806613
93	SCZ	1.36703	-0.0346289	2.13027	-0.845575	-0.451077	0.216332	-1.91692	1.31698	-0.0484897	-1.70391	0.806613
71	SCZ	-0.886003	-0.316819	-0.48196	0.375643	0.331414	0.825937	-0.0207747	-0.346081	-0.0623599	1.54831	-1.0888
14	Control	-0.266734	0.15994	-0.230531	-0.435798	0.768839	0.0623599	-0.202176	-0.529174	-0.577597	0.529174	0.090139
128	SCZ	0.26547	-0.27342	-0.466463	-0.390546	-0.390546	0.466463	-0.173983	-1.19511	-0.610642	0.51331	-0.216332
50	Control	-0.613262	-0.30229	-0.529174	0.405537	0.420619	0.259071	-0.750359	-0.259071	0.316819	0.202176	0.594039
118	Control	0.00915651	0.435798	-0.644368	0.0207747	0.0484897	-0.0762421	-0.732131	-0.104053	0.48196	-0.27342	0.27342
132	Control	-0.832249	-0.561311	0.331414	0.696385	-0.145928	1.16729	-0.0762421	0.627416	1.0165	0.561311	0.949156
98	Control	0.175263	1.54831	0.244776	0.30229	0.48196	0.188061	1.54831	1.64754	0.259071	-0.259071	-0.104053
106	Control	0.376573	1.0888	-0.0623599	-0.216332	-1.42314	0.375643	0.466463	0.104053	-0.529174	0.678843	0.0346289
22	SCZ	-0.469234	-1.76628	-2.54112	0.316819	1.0165	-1.91692	0.090139	-2.54112	-1.8364	-2.54112	-1.0165
152	Control	1.1095	0.360823	0.145928	0.678843	0.644368	-0.30229	-0.661507	0.117988	0.0762421	-0.375643	0.390546
158	Control	1.40418	0.610642	-0.51331	-0.375643	0.375643	-0.27342	-0.145928	0.346081	0.545172	-0.188061	-0.230531
183	SCZ	0.649325	-1.0888	-1.42314	1.06408	0.27342	0.678843	-1.35069	-0.714144	1.16729	0.117988	1.50394
47	SCZ	-0.363325	-1.46235	-1.03999	-1.386	1.22389	-1.16729	-0.466463	-1.46235	-2.0122	1.35069	-0.661507
39	SCZ	2.47253	0.806613	-2.0122	-0.331414	-1.50394	-2.54112	0.451077	1.06408	1.76628	-1.64754	2.54112
27	SCZ	1.28271	1.06408	-0.30229	0.216332	-0.173983	0.0207747	0.0207747	-0.545172	-0.216332	-0.145928	-0.768839
90	Control	0.890489	-2.54112	-2.28865	2.54112	0.529174	0.750359	-2.28865	2.54112	1.35069	0.131945	-0.865544
179	SCZ	0.646701	1.76628	0.346081	-1.64754	-2.54112	1.31698	-0.244776	0.331414	-0.865544	-0.390546	-1.91692
3	Control	0.802115	-1.64754	0.497574	0.865544	1.35069	0.845575	-0.696385	-1.22389	-0.27342	1.0165	0.545172
115	SCZ	-0.193159	-0.545172	1.46235	0.244776	-0.331414	-1.8364	0.906557	-1.42314	-1.64754	-1.50394	1.70391
87	SCZ	-0.17662	-1.1142	1.0888	0.644368	-1.0888	1.19511	0.360823	-0.0762421	-0.696385	0.825937	0.714144
150	Control	-0.00889285	-0.188061	0.644368	0.287825	0.451077	-0.865544	0.927646	-0.466463	-0.927646	-0.316819	-0.244776
139	SCZ	0.798125	-1.91692	1.91692	1.16729	-1.70391	0.627416	-0.0623599	-1.8364	-1.59596	0.696385	1.54831
62	SCZ	-0.104193	0.451077	-0.0762421	0.15994	-0.627416	0.230531	-0.259071	-0.48196	-0.316819	1.0888	0.202176
49	Control	-2.15731	-0.497574	1.1142	-0.99355	1.76628	-1.06408	-1.25372	0.0762421	-1.25372	-1.16729	1.386
56	Control	0.752061	-0.825937	-0.390546	1.54831	-1.19511	2.0122	0.375643	0.678843	2.0122	0.451077	-1.25372
13	SCZ	0.899089	1.8364	-0.825937	-1.8364	-0.545172	-0.906557	1.64754	1.50394	1.14034	-1.06408	1.8364
91	Control	-1.54333	-0.644368	1.0165	-0.48196	0.405537	-0.188061	-0.865544	0.0207747	0.627416	-0.48196	0.732131
23	SCZ	0.137008	-0.104053	0.131945	1.25372	-0.561311	0.644368	-0.104053	-0.230531	0.15994	0.27342	-0.145928
19	Control	0.440376	0.346081	-0.768839	0.202176	-0.00692444	0.173983	-0.561311	-0.173983	-0.30229	-0.0484897	-0.117988
18	Control	-0.175543	0.405537	-0.971114	0.627416	-0.0762421	0.51331	-0.906557	-0.0623599	0.825937	0.30229	0.577597
166	Control	1.58832	0.545172	1.31698	-0.627416	0.732131	-0.420619	0.714144	0.390546	-0.545172	0.360823	-1.42314
164	SCZ	1.82961	-2.13027	2.28865	-1.91692	2.28865	-2.13027	1.16729	1.70391	2.54112	-2.0122	0.104053
65	Control	0.696221	0.131945	-0.202176	0.346081	0.30229	0.497574	-0.0346289	-0.497574	0.173983	0.405537	-0.529174
119	SCZ	0.569053	0.466463	-0.497574	0.145928	-0.949156	0.48196	0.0623599	-0.845575	-0.117988	0.244776	-0.732131
36	SCZ	1.01275	-0.787585	-0.090139	0.610642	-0.0484897	1.35069	-1.19511	-1.14034	-0.244776	1.70391	-0.390546
165	Control	0.708649	0.390546	0.865544	0.27342	0.244776	-0.466463	0.145928	0.244776	0.090139	-0.825937	0.750359
178	Control	1.77854	-0.51331	-0.27342	1.91692	-0.845575	0.806613	0.750359	0.714144	0.949156	1.22389	-0.971114
97	Control	-0.261435	-0.99355	-1.91692	-0.27342	-1.8364	-1.59596	2.13027	-0.145928	1.19511	-0.949156	0.927646
101	Control	0.271581	-0.577597	-0.787585	-0.714144	1.42314	-1.0888	0.678843	-0.971114	-0.561311	0.971114	-0.99355
104	Control	0.0842352	-0.15994	-0.420619	-0.173983	0.696385	0.104053	-0.610642	-0.787585	0.27342	-0.117988	0.529174
134	Control	1.07921	0.99355	-0.117988	0.714144	-1.386	0.787585	0.51331	0.561311	0.750359	0.331414	-0.825937
143	Control	0.363821	-1.8364	0.117988	-1.06408	1.64754	0.360823	0.99355	-2.13027	-2.28865	2.28865	-1.8364
136	Control	1.82932	-0.610642	0.845575	-0.0762421	1.1142	-0.806613	-0.131945	0.202176	0.644368	-1.19511	0.331414
108	SCZ	2.94126	-0.202176	-0.435798	2.28865	-0.661507	0.451077	0.577597	0.644368	-0.202176	1.64754	-0.949156
145	Control	0.303857	0.27342	-0.594039	-1.1142	0.678843	0.30229	0.529174	-0.30229	0.145928	0.00692444	0.30229
177	SCZ	0.279415	-0.0762421	-0.0484897	1.28471	-0.497574	-0.375643	0.48196	-1.0165	-0.188061	-1.46235	-0.610642
82	SCZ	-0.902346	0.906557	0.30229	-0.405537	0.845575	-1.50394	0.216332	0.545172	0.497574	-0.787585	-0.131945
144	Control	1.31542	0.173983	-1.1142	0.104053	0.230531	0.316819	-0.714144	-0.678843	-0.15994	0.420619	0.644368
33	SCZ	1.2205	-0.696385	1.28471	0.806613	-0.51331	0.714144	0.594039	0.971114	1.46235	0.906557	0.906557
156	Control	-0.612661	0.259071	0.594039	-0.090139	-0.15994	-0.885864	-0.0484897	0.927646	1.28471	-0.885864	0.768839
130	SCZ	0.636829	-0.627416	-0.0346289	-0.15994	0.466463	-0.131945	-0.346081	-0.360823	-0.732131	-0.0346289	0.259071
100	Control	-0.953404	-1.59596	1.50394	0.906557	1.14034	1.14034	-0.117988	-1.31698	-1.28471	0.435798	-1.64754
12	Control	-1.60774	0.949156	0.316819	-0.466463	-0.787585	-0.696385	1.42314	0.787585	-1.22389	0.0623599	-0.435798
73	Control	-0.751897	-0.906557	-1.16729	0.661507	1.25372	-0.090139	1.59596	1.35069	-0.768839	0.927646	-2.13027
186	SCZ	1.45478	0.865544	-0.188061	1.0888	-0.732131	0.244776	0.545172	0.360823	-0.230531	0.0762421	-0.0623599
10	Control	0.732298	-1.50394	1.54831	0.971114	1.31698	0.435798	-1.14034	-1.70391	-0.845575	-1.25372	2.13027
103	SCZ	0.840885	-0.0623599	-0.845575	0.768839	-0.188061	0.696385	-0.287825	-0.188061	0.244776	0.806613	-0.644368
94	SCZ	-0.575434	0.845575	0.529174	-0.678843	-0.230531	-1.19511	1.25372	0.885864	-1.14034	-0.360823	-1.31698
85	Control	0.461242	0.561311	-1.22389	0.0623599	0.346081	-0.145928	-0.594039	-0.375643	0.99355	-0.30229	0.0623599
182	Control	-1.72959	-0.405537	-0.99355	1.35069	0.00692444	0.906557	-1.16729	0.145928	0.678843	1.03999	1.42314
11	SCZ	-0.204253	-0.732131	-0.216332	-0.451077	1.19511	0.0346289	-0.627416	-0.806613	-0.949156	1.16729	-0.405537
7	Control	-0.176781	-0.375643	-0.451077	0.497574	0.390546	0.145928	-0.230531	-0.696385	-0.131945	-0.0623599	-0.0484897
187	SCZ	-0.109502	1.14034	0.0346289	-0.0484897	0.316819	-0.545172	0.0484897	0.090139	-0.0762421	-0.287825	-0.173983
169	SCZ	0.979952	0.497574	-0.360823	0.451077	-0.806613	1.03999	0.420619	0.661507	0.845575	1.14034	-1.06408
160	SCZ	0.169509	0.48196	-1.25372	-1.31698	1.16729	-1.31698	1.19511	0.259071	0.230531	-0.216332	-1.70391
188	Control	-0.687461	1.28471	-0.00692444	1.386	-0.885864	0.15994	1.0165	0.594039	0.287825	-0.696385	-0.451077
174	Control	-1.0187	1.1142	-0.259071	-0.610642	-0.202176	-0.732131	1.76628	0.497574	-1.46235	0.090139	-1.59596
72	SCZ	0.123847	-1.06408	-1.19511	-0.865544	0.99355	-0.51331	-0.787585	-1.64754	-1.54831	0.259071	1.0165
42	SCZ	-0.14499	0.971114	0.202176	-0.230531	0.117988	-0.451077	-0.360823	-0.420619	-0.104053	-0.714144	1.19511
63	SCZ	-0.799311	0.529174	0.287825	0.561311	-0.825937	0.545172	-0.188061	0.188061	0.0623599	0.865544	0.0484897
59	Control	1.00981	-2.0122	0.561311	-0.906557	1.8364	1.64754	-0.927646	-2.0122	-1.76628	2.13027	-0.714144
111	SCZ	0.229011	0.0207747	1.386	-0.104053	-1.22389	0.949156	-0.375643	1.25372	0.00692444	1.1142	1.22389
6	SCZ	-0.151777	-1.28471	-0.561311	-0.0623599	0.287825	1.06408	-0.806613	-1.91692	-1.0165	0.787585	0.971114
159	SCZ	1.37488	-1.42314	1.76628	0.529174	0.545172	0.405537	0.27342	-1.16729	-1.50394	0.104053	0.466463
121	SCZ	1.26101	-0.594039	-0.405537	-0.806613	-2.13027	0.420619	-0.30229	0.15994	0.131945	0.390546	1.91692
133	Control	-0.325437	0.145928	-1.76628	0.435798	0.0346289	1.0165	-0.949156	0.435798	1.8364	0.99355	0.661507
74	Control	0.0719748	-1.31698	1.59596	0.927646	1.70391	-0.610642	-0.825937	-0.090139	-0.627416	-1.1142	0.825937
175	SCZ	0.792084	0.787585	0.750359	-1.19511	-0.375643	-0.768839	-1.06408	-0.0346289	0.216332	-1.0165	-0.375643
126	Control	0.126592	-0.346081	0.678843	0.825937	0.949156	-0.104053	-0.331414	0.696385	0.806613	0.48196	1.28471
129	SCZ	0.885233	1.42314	0.0623599	0.48196	-0.117988	-0.117988	0.15994	-0.216332	-0.090139	-0.244776	0.131945
2	SCZ	3.02136	0.927646	0.00692444	0.259071	-0.906557	0.00692444	0.806613	0.466463	-0.346081	0.594039	0.216332
113	Control	-0.10404	-0.331414	0.090139	-0.561311	1.28471	-0.787585	0.117988	-1.03999	-1.16729	0.466463	-0.27342
69	SCZ	-1.39665	0.0762421	-0.927646	1.46235	1.54831	-1.64754	1.8364	1.91692	-1.70391	-0.405537	-1.54831
149	Control	-1.31876	-0.48196	-0.627416	0.131945	-0.435798	0.971114	-0.885864	0.0484897	0.768839	0.216332	1.35069
5	Control	-1.80652	-0.466463	-0.0207747	2.13027	-1.25372	-0.99355	1.06408	1.1142	-0.0346289	-0.15994	0.865544
67	Control	-0.587863	-0.927646	-1.46235	1.31698	-0.259071	1.50394	-1.28471	-0.561311	1.31698	1.46235	0.230531
191	Control	0.846314	1.59596	0.390546	-1.14034	-0.696385	0.346081	-1.03999	0.30229	0.346081	-0.927646	-0.927646
43	Control	-1.08183	0.51331	0.405537	-0.497574	0.927646	-1.46235	-0.451077	1.46235	1.22389	-1.31698	0.99355
